# Tigerfish designs oligonucleotide-based *in situ* hybridization probes targeting intervals of highly repetitive DNA at the scale of genomes

**DOI:** 10.1101/2023.03.06.530899

**Authors:** Robin Aguilar, Conor K. Camplisson, Qiaoyi Lin, Karen H. Miga, William S. Noble, Brian J. Beliveau

## Abstract

Fluorescent *in situ* hybridization (FISH) is a powerful method for the targeted visualization of nucleic acids in their native contexts. Recent technological advances have leveraged computationally designed oligonucleotide (oligo) probes to interrogate >100 distinct targets in the same sample, pushing the boundaries of FISH-based assays. However, even in the most highly multiplexed experiments, repetitive DNA regions are typically not included as targets, as the computational design of specific probes against such regions presents significant technical challenges. Consequently, many open questions remain about the organization and function of highly repetitive sequences. Here, we introduce Tigerfish, a software tool for the genome-scale design of oligo probes against repetitive DNA intervals. We showcase Tigerfish by designing a panel of 24 interval-specific repeat probes specific to each of the 24 human chromosomes and imaging this panel on metaphase spreads and in interphase nuclei. Tigerfish extends the powerful toolkit of oligo-based FISH to highly repetitive DNA.
