## Supplementary Data 3 for "Tigerfish designs oligonucleotide-based *in situ* hybridization probes targeting intervals of highly repetitive DNA at the scale of genomes"

chr1:129754678-129754727	chr1:121580221-142616939	chr1:134680000-134800000	AATAGAATTATGGAATGAAATCCAGTGTGATCATCATAGAAATGGACCCG	42.44	133483	134733	0.9907223916932006	5.110079216306481	7228.366678153723	191.2466936722887	0.9742241699010226	1
chr2:94503869-94503904	chr2:91959606-95421200	chr2:92330000-94670000	GCGCCCTCAACTAACAGTGTGGAACTTTTCTTTTGA	42.31	9825	9851	0.9973606740432444	5.0665860689421365	3174.759597819392	243.0239281400499	0.9288942888587924	2
chr3:91911357-91911392	chr3:91709993-96509466	chr3:91730000-92590000	TGAATGCAGAGATCACAACGTGGTTTCTGCGAATGA	43.08	8990	9012	0.9975588104749225	5.221294480934908	505.35170931585736	161.35259615797273	0.7579847695099274	3
chr4:52674452-52674494	chr4:49030838-55317581	chr4:52140000-53070000	AAACGGGAGTTTCTTCATAGAAACTCAAGACAGATGCTTTCTC	42.1	18602	18614	0.9993553239497152	5.070768489473245	1074.5825792013557	50.96923166961809	0.954716227918307	4
chr5:47568168-47568209	chr5:46355748-51095674	chr5:47650000-48150000	GTGTGTTCAACTCACACAGTTGAACTTTGATTTACACAGAGC	42.14	7824	8717	0.8975564987954572	4.516500638456273	1675.019602440806	352.1229363974556	0.8262959167147396	5
chr6:59142597-59142639	chr6:58223909-61423977	chr6:58540000-61060000	TTTTGTAGTATTTCCAAGCGGATATTTAGAGCACCTTGAAGCC	42.38	27676	27753	0.9972255251684504	5.2876353825095	2356.134691070355	73.58024024144324	0.9697165131212666	6
chr7:61008745-61008783	chr7:58019844-64197545	chr7:60410000-63720000	AGCCCTTTGATGCCAACAGTAGAAAGGGAAATATCTTCA	42.22	61301	61935	0.9897634616937112	5.209805898386811	4977.7979896378965	251.60203828787945	0.951887016303154	7
chr8:44666628-44666666	chr8:44163256-46391619	chr8:44250000-46320000	GAAGCATTCTGAGAATCACGTTTGTGATGTGGGTACTCA	42.53	33035	33051	0.9995158996702066	5.468895359160554	1964.3839827586432	933.4170880908152	0.6778877965500943	8
chr9:47026549-47026584	chr9:44692977-47798413	chr9:44960000-47230000	CTTTCTGTAGTATCTGCAAGCTGACGTTTCAAGCGC	42.39	24302	24505	0.9917159763313608	5.159305075964277	2048.954737766039	261.8956360531198	0.8866669867420784	9
chr10:40478986-40479035	chr10:39275416-43279185	chr10:39640000-40710000	TTGACGCCAATCTTAGACATGGAAATGTCTTCATATTAAAAGTACACAGA	42.32	24236	24265	0.9988048629713578	5.080613928819169	1637.4141960839402	25.25995895913785	0.9848076311991008	10
chr11:52758594-52758636	chr11:50597915-54525950	chr11:51040000-54420000	GATGTTTGTGTTCCACTTCAGGAATTGAACTTTCCTCTTGACA	42.62	61702	61707	0.9999189719156658	5.4822639251706935	3908.904388012815	110.78099311516304	0.9724403821166532	11
chr12:34736875-34736924	chr12:34482497-37498129	chr12:34780000-37060000	TTGAGTTGAATAGAGGCAACACAAAGAACTTACTCAGTATTCTTCTTTCT	42.13	56840	56849	0.9998416858695844	5.445782910806124	2022.8576714627136	108.78821849696357	0.9489651545740454	12
chr13:111555909-111555940	chr13:111518167-111567464	chr13:111520000-111570000	CTGTTTCTTCAGGATGGGCCCAGGTAAGCATG	42.32	3683	3690	0.9981029810298104	5.27370084497223	352.2540084440532	602.1507031503479	0.3690824282034272	13
chr13:111525131-111525164	chr13:111518167-111567464	chr13:111520000-111570000	CAGGTAAGCATGGACCATTCCTTCAGGATGGAGC	43.15	4307	4309	0.9995358551868184	5.999535855186818	575.6725536621087	41.92106947887448	0.9321219198059872	13
chr14:99471533-99471563	chr14:99463459-99495189	chr14:99470000-99490000	ACCCTCAGGAGCAACAACCTAGCATCTCAGG	42.69	2239	2242	0.9986619090098128	5.9986619090098126	159.9931533001681	38.476102654409104	0.8061357036416009	14
chr14:99472992-99473016	chr14:99463459-99495189	chr14:99470000-99490000	GAGAGAGGCCACACCACTGTCCGCG	42.77	1252	1253	0.9992019154030328	3.7950929381810585	159.9706909452561	250.87696906059483	0.3893674140506921	14
chr14:99471508-99471532	chr14:99463459-99495189	chr14:99470000-99490000	GGGGACAGCCTGGCAGCCCCGTGGC	49.27	1126	1131	0.995579133510168	3.5100945421747505	157.54965869846072	899.3946131181492	0.1490614622733838	14
chr15:8532193-8532233	chr15:1-15253518	chr15:8550000-8680000	ATTCCATTGCATTCGATGTCTTTCCATAACGATCCATTCCA	42.5	56800	56856	0.9990150555790066	5.060095602470083	4162.750592019292	1608.8845709818122	0.7212428496354866	15
chr16:39542666-39542715	chr16:39154388-52266401	chr16:48950000-48980000	TAATTGAATCAAATAGAATCATCATGGAATTGAATCGAATTGCTCACCGT	42.02	88472	89118	0.9927511838236944	5.092390636475987	3812.6633178758734	807.1455724421146	0.8252859389630385	16
chr17:27471475-27471510	chr17:23394002-27924626	chr17:23890000-27420000	CGTTGGAATCGGGATAAACCGCACAGAACTAAAACA	42.03	17062	17092	0.9982447928855605	5.184664096849601	3912.924334372176	511.9801362553279	0.8842957764051518	17
chr18:20128329-20128366	chr18:15523409-21134388	chr18:15970000-20430000	ATTTCGTAGGAAGCGGGAACTCATACAAATTGCAGACT	42.43	4443	4444	0.9997749774977498	5.020902433075803	4576.691331545585	3319.3103727239727	0.5796213707845147	18
chr19:31105205-31105233	chr19:20000000-40000000	chr19:21000000-21060000	GGGGTGACAGTGAACAGGTTCCCACTGTG	42.39	1160	1160	1.0	5.00379104789793	313.5323824544277	37.04302885536056	0.8943364889255532	19
chr19:21048883-21048912	chr19:20000000-40000000	chr19:21000000-21060000	TGGGAACCTGTTCACTGTCAGCCACTCACT	42.82	654	654	1.0	5.002137366659696	396.3241119436504	92.05721736690408	0.8115054531325742	19
chr19:21027658-21027691	chr19:20000000-40000000	chr19:21000000-21060000	TGTTCACTGTCAGCCACTCATTCATCACAGTGGA	42.54	517	517	1.0	5.00168963083037	322.99157820847785	89.43702512307041	0.7831454355963459	19
chr19:21046460-21046494	chr19:20000000-40000000	chr19:21000000-21060000	GATTCATCACAGTGGGAACCTGTTCACTGTCACCC	43.14	1452	1452	1.0	5.004745346161892	375.74898925412566	42.89887442817386	0.8975299335082033	19
chr20:27536194-27536231	chr20:26254856-29957460	chr20:27580000-27630000	CCTCTACTGACGGAGTTGAAGCTTTCTTTGCAAAGAGC	43.14	1109	1142	0.9711033274956216	4.862434915706429	950.0903158687812	174.92239509494223	0.8445151833483748	20
chr21:44766855-44766881	chr21:44763792-44772267	chr21:44760000-44780000	TGTTGTGCATTCAATGGCGGAAGCGCA	42.26	10	10	1.0	1.0992063492063493	43.69669055979925	10.88087049822492	0.8006347244674983	21
chr21:44770360-44770394	chr21:44763792-44772267	chr21:44760000-44780000	GCATTCACGGTGTTGTACATTCAGTGACGGAAGAG	42.19	22	27	0.8148148148148148	1.033068783068783	33.77784664314687	22.901791971666714	0.5959432252681798	21
chr21:44767726-44767753	chr21:44763792-44772267	chr21:44760000-44780000	ACGGTGTTGTGCATTCAGTGGCGGAAGT	42.84	157	157	1.0	2.557539682539683	62.074491462078285	31.89028303180003	0.660614488742506	21
chr21:44770170-44770197	chr21:44763792-44772267	chr21:44760000-44780000	GTGCATTCAGTGGCGGAAGCCCATTCAC	42.23	100	100	1.0	1.992063492063492	46.13344646214571	23.10158655124079	0.6663309664808836	21
chr21:44767145-44767179	chr21:44763792-44772267	chr21:44760000-44780000	GCATTCACAGTGTTGTATATTCAGTGGCGGAAGCG	42.61	400	414	0.966183574879227	4.934437543133195	56.43637079081217	50.253924868279285	0.5289737969341078	21
chr21:44768344-44768377	chr21:44763792-44772267	chr21:44760000-44780000	TATATTCAGTGGCGGAAGCGCATTCACAGTGTTG	42.26	504	509	0.9901768172888016	5.990176817288803	98.9095644748148	25.147952242097546	0.7972879603943481	21
chr21:44770687-44770711	chr21:44763792-44772267	chr21:44760000-44780000	GTTGAGCGGCGGAAGCGCATTCACG	42.91	21	21	1.0	1.2083333333333333	45.9939989125234	14.985320124729531	0.7542556991235859	21
chr21:44768443-44768469	chr21:44763792-44772267	chr21:44760000-44780000	TGCGTTCAGTGGCAGAAGCGCATTCAC	42.12	145	146	0.9931506849315068	2.4316427484235703	57.15659619648802	48.11945761042322	0.5429211499636944	21
chr21:44767382-44767415	chr21:44763792-44772267	chr21:44760000-44780000	AAGCACATTCACGGTGTTGTATATTCAGTGGCGG	42.27	119	125	0.952	2.132555555555556	48.28697605106117	24.27296482463994	0.6654770589432981	21
chr21:44768573-44768598	chr21:44763792-44772267	chr21:44760000-44780000	GTGCTGTGCATTCAGCAGCGGAAGCG	42.86	83	83	1.0	1.8234126984126984	14.536433329209707	14.00122037607794	0.509377311790573	21
chr21:44770517-44770544	chr21:44763792-44772267	chr21:44760000-44780000	GGGCGGAAGTGCATTCACGGTATTGTGC	42.17	11	11	1.0	1.1091269841269842	12.390381583652337	11.148166956906143	0.5263868144759599	21
chr21:44768920-44768946	chr21:44763792-44772267	chr21:44760000-44780000	GCATTCAGCAGCGGAAGCGCATTCACA	42.43	100	100	1.0	1.992063492063492	44.46654932197485	23.60434500053541	0.6532387999972299	21
chr21:44768599-44768627	chr21:44763792-44772267	chr21:44760000-44780000	CATTCACGGTGTTGTGCGTTCAGTGGCAG	42.23	157	157	1.0	2.557539682539683	41.89899014543232	25.7268246983812	0.6195709470148479	21
chr21:44768186-44768221	chr21:44763792-44772267	chr21:44760000-44780000	CGGAAGCGCATTCACCATGTTGTATATTCAGTGACG	42.35	218	219	0.9954337899543378	3.1581322026527507	44.117087525784655	35.166898380999214	0.5564438646873052	21
chr21:44768222-44768251	chr21:44763792-44772267	chr21:44760000-44780000	GAAGCGCATTCACGGTGTTGTGCATTCAGT	42.03	314	321	0.9781931464174456	4.093272511496811	56.99865323772745	29.56560750170141	0.6584548028348763	21
chr21:44769574-44769612	chr21:44763792-44772267	chr21:44760000-44780000	AAGCGCATTCACAGTGTTGTATATTCAGTGATGGAAGCG	43.13	367	388	0.9458762886597938	4.58674930453281	54.2610223286716	49.32885032668726	0.5238062460912253	21
chr22:9973147-9973182	chr22:1-20000000	chr22:18540000-18550000	ACCGTAGGACTTAAACCGCTCGCAAATATAACTCCA	42.09	930	930	1.0	5.0011637874398565	100.73587167307952	22.92375763941471	0.8146221384710348	22
chr22:18545328-18545365	chr22:1-20000000	chr22:18540000-18550000	GTTAGGGAGATTATGGAGGTTAGGGAGGTTATGGAGGT	42.08	1347	1347	1.0	5.001685614711273	496.98815483076135	115.97569453244664	0.8107952130408168	22
chr22:10090785-10090819	chr22:1-20000000	chr22:18540000-18550000	TTCTCCGTAAGCCACAAACGGATCAGAATTCTCCC	42.68	638	638	1.0	5.000798383211428	138.51230173369945	11.65186033208441	0.9224058512244756	22
chr22:9958939-9958972	chr22:1-20000000	chr22:18540000-18550000	TAGGAAACAAGGGGCTCACATATACCCCTTTGCA	42.35	280	280	1.0	5.000350387616301	140.95969245082358	22.56753324393016	0.8619952540132028	22
chr22:10118214-10118251	chr22:1-20000000	chr22:18540000-18550000	TTGCAGATTGAACGATAAGCCTCTTTCCAATCTGCTCA	42.59	1309	1309	1.0	5.001638062106205	156.8894589849233	31.27918136059633	0.8337704874565668	22
chr22:10100866-10100902	chr22:1-20000000	chr22:18540000-18550000	TTTTAGGTGAAGATACTTCGTATTTCACCACGGGCCA	42.19	1568	1587	0.9880277252678008	4.942100796990288	313.6591904407127	91.26036850444704	0.7746209920257102	22
chrX:60869538-60869577	chrX:57592490-61129883	chrX:58910000-59080000	GAATGTTCTGAGTTTGCTTCCGTTCAGTTATGGGAAGTTG	42.05	32101	32103	0.9999377005264306	5.652002009774865	1518.7601975064797	146.47401857195857	0.9120399898358448	X
chrY:21186591-21186631	chrY:20931070-21234222	chrY:20960000-21230000	TAAAGGTGTTATGTCCAGAGTTGTTCCTTCAGATGTGTCCA	42.69	6709	6810	0.9851688693098384	5.266489180263333	1603.891432078561	175.51198403884518	0.9013647032206974	Y
