## Supplementary Data 4 for "Tigerfish designs oligonucleotide-based *in situ* hybridization probes targeting intervals of highly repetitive DNA at the scale of genomes"

### Sheet: CHM13 Tigerfish panel
Chromosome	Tigerfish probe coords (CHM13)	Tigerfish repeat coords (CHM13)	Tigerfish hairpin	Tigerfish hairpin sequence	Paintshop hairpin	PaintSHOP hairpin sequence	PaintSHOP probe coords (CHM13)	PaintSHOP region coords (CHM13)	Tigerfish Probe Sequence	PaintSHOP Bridge Sequence	Genome
1	chr1:129754678-129754727	chr1:121601570-142515509	30	AAATACTCTC	27	ACATCATCAT	N/A	chr1:246520252-246576138	AATAGAATTATGGAATGAAATCCAGTGTGATCATCATAGAAATGGACCCG	CGTTATCGCCGCCTTATCCACTGTACGATCCTATTCCTCTCC	CHM13V2
2	chr2:94503869-94503904	chr2:92199435-95083261	28	ACAACTTAAC	27	ACATCATCAT	N/A	chr2:242508766-242693499	GCGCCCTCAACTAACAGTGTGGAACTTTTCTTTTGA	ATTGGGCATTCATCGTACGTTCATGACCATCGCCCTTACTTA	CHM13V2
3	chr3:91911357-91911392	chr3:91709993-96509466	27	ACATCATCAT	28	ACAACTTAAC	N/A	chr3:160774709-162774715	TGAATGCAGAGATCACAACGTGGTTTCTGCGAATGA	TGAATCCCCATATAAGCGGCCTCTCATCATGTCGACCGTCCG	CHM13V1
4	chr4:52674452-52674494	chr4:49031856-55316576	30	AAATACTCTC	28	ACAACTTAAC	N/A	chr4:193160957-193368207	AAACGGGAGTTTCTTCATAGAAACTCAAGACAGATGCTTTCTC	GTAATCGCACGTTATAATCCCTGTCGGTCCAGTTTGCCGATT	CHM13V2
5	chr5:47568168-47568209	chr5:46368361-51095499	28	ACAACTTAAC	30	AAATACTCTC	N/A	chr5:2293-191379	GTGTGTTCAACTCACACAGTTGAACTTTGATTTACACAGAGC	AACACCTTGAATTCACCGCACCATCGATCTAATTTTCTCGGC	CHM13V2
6	chr6:59142597-59142639	chr6:58224655-61423588	27	ACATCATCAT	30	AAATACTCTC	N/A	chr6:54905-258333	TTTTGTAGTATTTCCAAGCGGATATTTAGAGCACCTTGAAGCC	GTAACGCCGTACACTCCACCATTTCGGACACGAGCCACACCA	CHM13V2
7	chr7:61008745-61008783	chr7:58019844-64197545	30	AAATACTCTC	27	ACATCATCAT	N/A	chr7:107741-300667	AGCCCTTTGATGCCAACAGTAGAAAGGGAAATATCTTCA	GTTCTAATATCTGACCGTGCTGCCGATTCGTTGGCATCATAT	CHM13V2
8	chr8:44666628-44666666	chr8:44163256-46391619	28	ACAACTTAAC	27	ACATCATCAT	N/A	chr8:2019-196924	GAAGCATTCTGAGAATCACGTTTGTGATGTGGGTACTCA	AGAGATCCAACAACCATACGCCTTCGGTAGTCTCAATCGCGT	CHM13V1
9	chr9:47026549-47026584	chr9:44692977-47798413	27	ACATCATCAT	28	ACAACTTAAC	N/A	chr9:150265787-150461489	CTTTCTGTAGTATCTGCAAGCTGACGTTTCAAGCGC	TTTGTTCGCCGGGTCATAGATTACGCAGTATCTTAAGGCGCG	CHM13V1
10	chr10:40478986-40479035	chr10:39275807-43266327	30	AAATACTCTC	28	ACAACTTAAC	N/A	chr10:134354972-134551425	TTGACGCCAATCTTAGACATGGAAATGTCTTCATATTAAAAGTACACAGA	TCCTGTCCCGACGATCCTACCCTTAAAGTTACTGCGCACCCT	CHM13V2
11	chr11:52758594-52758636	chr11:50597915-54525950	28	ACAACTTAAC	30	AAATACTCTC	N/A	chr11:135047923-135124504	GATGTTTGTGTTCCACTTCAGGAATTGAACTTTCCTCTTGACA	AACAATTCAGCTCCGCCTTATACCGTCTTACCGCCAACATCG	CHM13V1
12	chr12:34736875-34736924	chr12:34482663-37448770	27	ACATCATCAT	30	AAATACTCTC	N/A	chr12:106162793-106363307	TTGAGTTGAATAGAGGCAACACAAAGAACTTACTCAGTATTCTTCTTTCT	GTCCTCGCTCTTTCCGCATTTTCCCGTATGCGCTTTGTATTA	CHM13V2
13_1	chr13:111525131-111525164	chr13:111518167-111567464	30	AAATACTCTC	27	ACATCATCAT	N/A	chr13:17994729-18014729	CAGGTAAGCATGGACCATTCCTTCAGGATGGAGC	CCAACCTCTCGTACCAAATTCCGCCACTCAAGCCGTATCAAA	CHM13V2
13_2	chr13:111555909-111555940	chr13:111518167-111567464	30	AAATACTCTC	27	ACATCATCAT	N/A	chr13:17994729-18014729	CTGTTTCTTCAGGATGGGCCCAGGTAAGCATG	CCAACCTCTCGTACCAAATTCCGCCACTCAAGCCGTATCAAA	CHM13V2
14_1	chr14:99471533-99471563	chr14:99463459-99495189	28	ACAACTTAAC	27	ACATCATCAT	N/A	chr14:100720435-100920527	ACCCTCAGGAGCAACAACCTAGCATCTCAGG	GTTTAGCTTTTCACGTCGCCAATAGGTCCTTCCGTACACCAC	CHM13V2
14_2	chr14:99471508-99471532	chr14:99463459-99495189	28	ACAACTTAAC	27	ACATCATCAT	N/A	chr14:100720435-100920527	GAGAGAGGCCACACCACTGTCCGCG	GTTTAGCTTTTCACGTCGCCAATAGGTCCTTCCGTACACCAC	CHM13V2
14_3	chr14:99472992-99473016	chr14:99463459-99495189	28	ACAACTTAAC	27	ACATCATCAT	N/A	chr14:100720435-100920527	GGGGACAGCCTGGCAGCCCCGTGGC	GTTTAGCTTTTCACGTCGCCAATAGGTCCTTCCGTACACCAC	CHM13V2
15	chr15:8532193-8532233	chr15:1-15253518	27	ACATCATCAT	28	ACAACTTAAC	N/A	chr15 99358022 99358022	ATTCCATTGCATTCGATGTCTTTCCATAACGATCCATTCCA	CACTCATTCCTACGAACCACTCCCGATATCTAGTACAACCCG	CHM13V2
16	chr16:39542666-39542715	chr16:39154508-52266254	30	AAATACTCTC	28	ACAACTTAAC	N/A	chr16 77818067 78016296	TAATTGAATCAAATAGAATCATCATGGAATTGAATCGAATTGCTCACCGT	GTGTATTGTCTCGCGTATAGTCACCTGTTAGACGTCGGTGGT	CHM13V2
17	chr17:27471475-27471510	chr17:23394002-27924626	28	ACAACTTAAC	30	AAATACTCTC	N/A	chr17 83876497 84223396	CGTTGGAATCGGGATAAACCGCACAGAACTAAAACA	CCACACACCGATATTACTTACCGCACGGACATAACGCAAACT	CHM13V1
18	chr18:20128329-20128366	chr18:15523409-21134388	27	ACATCATCAT	30	AAATACTCTC	N/A	chr18 11947160 11982855	ATTTCGTAGGAAGCGGGAACTCATACAAATTGCAGACT	AGATTCCATGTCGTTCGTTGCTTTCGGGTCATGTTCCGGGCG	CHM13V1
19_1	chr19:21046460-21046494	chr19:20000000-40000000	30	AAATACTCTC	27	ACATCATCAT	N/A	chr19:151258-348789	GATTCATCACAGTGGGAACCTGTTCACTGTCACCC	CAAGTATCTCCTTCGCCCTATTCGCCATAATTTCCACCCCGA	CHM13V2
19_2	chr19:31105205-31105233	chr19:20000000-40000000	30	AAATACTCTC	27	ACATCATCAT	N/A	chr19:151258-348789	GGGGTGACAGTGAACAGGTTCCCACTGTG	CAAGTATCTCCTTCGCCCTATTCGCCATAATTTCCACCCCGA	CHM13V2
19_3	chr19:21048883-21048912	chr19:20000000-40000000	30	AAATACTCTC	27	ACATCATCAT	N/A	chr19:151258-348789	TGGGAACCTGTTCACTGTCAGCCACTCACT	CAAGTATCTCCTTCGCCCTATTCGCCATAATTTCCACCCCGA	CHM13V2
19_4	chr19:21027658-21027691	chr19:20000000-40000000	30	AAATACTCTC	27	ACATCATCAT	N/A	chr19:151258-348789	TGTTCACTGTCAGCCACTCATTCATCACAGTGGA	CAAGTATCTCCTTCGCCCTATTCGCCATAATTTCCACCCCGA	CHM13V2
20	chr20:27536194-27536231	chr20:26255693-29956953	28	ACAACTTAAC	27	ACATCATCAT	N/A	chr20 242537 443404	CCTCTACTGACGGAGTTGAAGCTTTCTTTGCAAAGAGC	AGATGTCTCGGTTATTAATTTCGCCGAACTCCATCCGCCCAT	CHM13V2
21_1	chr21:44768344-44768377	chr21:44763792-44772267	27	ACATCATCAT	28	ACAACTTAAC	N/A	chr21:44786312-44986225	TATATTCAGTGGCGGAAGCGCATTCACAGTGTTG	TATGCTACAAAACGCCCCACAACCGGTCTATTCTGCCCCGTA	CHM13V2
21_2	chr21:44767145-44767179	chr21:44763792-44772267	27	ACATCATCAT	28	ACAACTTAAC	N/A	chr21:44786312-44986225	GCATTCACAGTGTTGTATATTCAGTGGCGGAAGCG	TATGCTACAAAACGCCCCACAACCGGTCTATTCTGCCCCGTA	CHM13V2
21_3	chr21:44769574-44769612	chr21:44763792-44772267	27	ACATCATCAT	28	ACAACTTAAC	N/A	chr21:44786312-44986225	AAGCGCATTCACAGTGTTGTATATTCAGTGATGGAAGCG	TATGCTACAAAACGCCCCACAACCGGTCTATTCTGCCCCGTA	CHM13V2
21_4	chr21:44768222-44768251	chr21:44763792-44772267	27	ACATCATCAT	28	ACAACTTAAC	N/A	chr21:44786312-44986225	GAAGCGCATTCACGGTGTTGTGCATTCAGT	TATGCTACAAAACGCCCCACAACCGGTCTATTCTGCCCCGTA	CHM13V2
21_5	chr21:44768186-44768221	chr21:44763792-44772267	27	ACATCATCAT	28	ACAACTTAAC	N/A	chr21:44786312-44986225	CGGAAGCGCATTCACCATGTTGTATATTCAGTGACG	TATGCTACAAAACGCCCCACAACCGGTCTATTCTGCCCCGTA	CHM13V2
21_6	chr21:44768599-44768627	chr21:44763792-44772267	27	ACATCATCAT	28	ACAACTTAAC	N/A	chr21:44786312-44986225	ACGGTGTTGTGCATTCAGTGGCGGAAGT	TATGCTACAAAACGCCCCACAACCGGTCTATTCTGCCCCGTA	CHM13V2
21_7	chr21:44767726-44767753	chr21:44763792-44772267	27	ACATCATCAT	28	ACAACTTAAC	N/A	chr21:44786312-44986225	CATTCACGGTGTTGTGCGTTCAGTGGCAG	TATGCTACAAAACGCCCCACAACCGGTCTATTCTGCCCCGTA	CHM13V2
21_8	chr21:44768443-44768469	chr21:44763792-44772267	27	ACATCATCAT	28	ACAACTTAAC	N/A	chr21:44786312-44986225	TGCGTTCAGTGGCAGAAGCGCATTCAC	TATGCTACAAAACGCCCCACAACCGGTCTATTCTGCCCCGTA	CHM13V2
21_9	chr21:44767382-44767415	chr21:44763792-44772267	27	ACATCATCAT	28	ACAACTTAAC	N/A	chr21:44786312-44986225	AAGCACATTCACGGTGTTGTATATTCAGTGGCGG	TATGCTACAAAACGCCCCACAACCGGTCTATTCTGCCCCGTA	CHM13V2
21_10	chr21:44768920-44768946	chr21:44763792-44772267	27	ACATCATCAT	28	ACAACTTAAC	N/A	chr21:44786312-44986225	GTGCATTCAGTGGCGGAAGCCCATTCAC	TATGCTACAAAACGCCCCACAACCGGTCTATTCTGCCCCGTA	CHM13V2
21_11	chr21:44770170-44770197	chr21:44763792-44772267	27	ACATCATCAT	28	ACAACTTAAC	N/A	chr21:44786312-44986225	GCATTCAGCAGCGGAAGCGCATTCACA	TATGCTACAAAACGCCCCACAACCGGTCTATTCTGCCCCGTA	CHM13V2
21_12	chr21:44768573-44768598	chr21:44763792-44772267	27	ACATCATCAT	28	ACAACTTAAC	N/A	chr21:44786312-44986225	GTGCTGTGCATTCAGCAGCGGAAGCG	TATGCTACAAAACGCCCCACAACCGGTCTATTCTGCCCCGTA	CHM13V2
21_13	chr21:44770687-44770711	chr21:44763792-44772267	27	ACATCATCAT	28	ACAACTTAAC	N/A	chr21:44786312-44986225	GTTGAGCGGCGGAAGCGCATTCACG	TATGCTACAAAACGCCCCACAACCGGTCTATTCTGCCCCGTA	CHM13V2
21_14	chr21:44770517-44770544	chr21:44763792-44772267	27	ACATCATCAT	28	ACAACTTAAC	N/A	chr21:44786312-44986225	GGGCGGAAGTGCATTCACGGTATTGTGC	TATGCTACAAAACGCCCCACAACCGGTCTATTCTGCCCCGTA	CHM13V2
21_15	chr21:44766855-44766881	chr21:44763792-44772267	27	ACATCATCAT	28	ACAACTTAAC	N/A	chr21:44786312-44986225	TGTTGTGCATTCAATGGCGGAAGCGCA	TATGCTACAAAACGCCCCACAACCGGTCTATTCTGCCCCGTA	CHM13V2
21_16	chr21:44770360-44770394	chr21:44763792-44772267	27	ACATCATCAT	28	ACAACTTAAC	N/A	chr21:44786312-44986225	GCATTCACGGTGTTGTACATTCAGTGACGGAAGAG	TATGCTACAAAACGCCCCACAACCGGTCTATTCTGCCCCGTA	CHM13V2
22_1	chr22:18545328-18545365	chr22:5499100-13145465	30	AAATACTCTC	28	ACAACTTAAC	N/A	chr22:44483797-44683232	GTTAGGGAGATTATGGAGGTTAGGGAGGTTATGGAGGT	GTATGGGCCTGGTTACTCGTCGATAGTGATTATCGCCCAGTT	CHM13V2
22_2	chr22:10118214-10118251	chr22:5499100-13145465	30	AAATACTCTC	28	ACAACTTAAC	N/A	chr22:44483797-44683232	TTGCAGATTGAACGATAAGCCTCTTTCCAATCTGCTCA	GTATGGGCCTGGTTACTCGTCGATAGTGATTATCGCCCAGTT	CHM13V2
22_3	chr22:9973147-9973182	chr22:5499100-13145465	30	AAATACTCTC	28	ACAACTTAAC	N/A	chr22:44483797-44683232	ACCGTAGGACTTAAACCGCTCGCAAATATAACTCCA	GTATGGGCCTGGTTACTCGTCGATAGTGATTATCGCCCAGTT	CHM13V2
22_4	chr22:10090785-10090819	chr22:5499100-13145465	30	AAATACTCTC	28	ACAACTTAAC	N/A	chr22:44483797-44683232	TTCTCCGTAAGCCACAAACGGATCAGAATTCTCCC	GTATGGGCCTGGTTACTCGTCGATAGTGATTATCGCCCAGTT	CHM13V2
22_5	chr22:9958939-9958972	chr22:5499100-13145465	30	AAATACTCTC	28	ACAACTTAAC	N/A	chr22:44483797-44683232	TAGGAAACAAGGGGCTCACATATACCCCTTTGCA	GTATGGGCCTGGTTACTCGTCGATAGTGATTATCGCCCAGTT	CHM13V2
22_6	chr22:10100866-10100902	chr22:5499100-13145465	30	AAATACTCTC	28	ACAACTTAAC	N/A	chr22:44483797-44683232	TTTTAGGTGAAGATACTTCGTATTTCACCACGGGCCA	GTATGGGCCTGGTTACTCGTCGATAGTGATTATCGCCCAGTT	CHM13V2
chrX	chrX:60869538-60869577	chrX:57592490-61129883	28	ACAACTTAAC	30	AAATACTCTC	N/A	chrX:153436299-153638017	GAATGTTCTGAGTTTGCTTCCGTTCAGTTATGGGAAGTTG	AAATGAGTGTCGGCGTGCTAGGTTTCGCCTTGTAACCAGTCA	CHM13V1
chrY	chrY:21186591-21186631	chrY:20931070-21234222	27	ACATCATCAT	30	AAATACTCTC	N/A	chrY:22075265-22275262	TAAAGGTGTTATGTCCAGAGTTGTTCCTTCAGATGTGTCCA	GACTATACCCATTCGTCTACCCCACCGTTTTGGTAGTGCGTG	CHM13V2
1_novel	chr1:2149429-2149464	chr1:2087061-2283565	30	AAATACTCTC	27	ACATCATCAT	N/A	chr1:198658751-198857022	CAGGTGAGCATCTGACAGCCTGGAACAGCACCCATA	ATTATCCCTACCGCCAAATCTCCGTGTCCTTAACCGACCTAT	CHM13V2

### Sheet: SABER panel
scaffold	Tigerfish hairpin	PaintSHOP hairpin
1	30	27
2	28	27
3	27	28
4	30	28
5	28	30
6	27	30
7	30	27
8	28	27
9	27	28
10	30	28
11	28	30
12	27	30
13	30	37
14	28	27
15	27	28
16	30	28
17	28	30
18	27	30
19	30	27
20	28	27
21	27	28
22	30	28
X	28	30
Y	27	30
