## Supplementary Data 5 for "Tigerfish designs oligonucleotide-based *in situ* hybridization probes targeting intervals of highly repetitive DNA at the scale of genomes"

### Sheet: Parameter values
Parameter	Conservative	Permissive
threshold	5	5
window	4000	4000
composition	0.25	0.25
file_start	0	0
min_length	25	25
max_length	50	50
min_temp	42	42
max_temp	52	52
mer_val	18	18
enrich_score	0.8	0.7
copy_num	100	40
c1_val	1	1
c2_val	5	5
genome_windows	5000000	5000000
thresh_window	100000	100000
target_sum	20000	20000
off_bin_thresh	100	100
binding_prop	0.7	0.7
mer_cutoff	0.95	0.95
bt2_alignment	500000	500000
max_pdups_binding	0.9	0.9
seed_length	15	15
model_temp	69.5	69.5
min_on_target	500	25
max_probe_return	25	20
align_thresh	10	10
ref_flag	1	1
chromomap_option	0	0

### Sheet: chm13 probe panel generation
scaffold	Parameter set	method	provided coords	window	threshold	composition	file_start	min_length	max_length	min_temp	max_temp	mer_val	c1_val	c2_val	enrich_score	copy_num	genome_windows	binding_prop	target_sum	off_bin_thresh	mer_cutoff	bt2_alignments	max_pdups_binding	seed_length	model_temp	min_on_target	max_probe_return
1	Permissive	repeat_ID	-	4000	5	0.25	0	25	50	42	52	18	1	5	0.7	40	5000000	0.7	20000	100	0.95	500000	0.9	15	69.5	25	20
2	Permissive	repeat_ID	-	4000	5	0.25	0	25	50	42	52	18	1	5	0.7	40	5000000	0.7	20000	100	0.95	500000	0.9	15	69.5	25	20
3	None	repeat_ID	-	4000	5	0.25	0	36	41	42	47	18	1	5	0.5	10	5000000	0.7	100000	100	0.95	500000	0.9	15	69.5	25	25
4	Permissive	repeat_ID	-	4000	5	0.25	0	25	50	42	52	18	1	5	0.7	40	5000000	0.7	20000	100	0.95	500000	0.9	15	69.5	25	20
5	Permissive	repeat_ID	-	4000	5	0.25	0	25	50	42	52	18	1	5	0.7	40	5000000	0.7	20000	100	0.95	500000	0.9	15	69.5	25	20
6	Permissive	repeat_ID	-	4000	5	0.25	0	25	50	42	52	18	1	5	0.7	40	5000000	0.7	20000	100	0.95	500000	0.9	15	69.5	25	20
7	None	repeat_ID	-	4000	5	0.25	0	36	41	42	47	18	1	5	0.5	10	5000000	0.7	100000	100	0.95	500000	0.9	15	69.5	25	25
8	Permissive	repeat_ID	-	4000	5	0.25	0	25	50	42	52	18	1	5	0.7	40	5000000	0.7	20000	100	0.95	500000	0.9	15	69.5	25	20
9	None	repeat_ID	-	4000	5	0.25	0	36	41	42	47	18	1	5	0.5	10	5000000	0.7	100000	100	0.95	500000	0.9	15	69.5	25	25
10	Permissive	repeat_ID	-	4000	5	0.25	0	25	50	42	52	18	1	5	0.7	40	5000000	0.7	20000	100	0.95	500000	0.9	15	69.5	25	20
11	None	repeat_ID	-	4000	5	0.25	0	25	50	42	52	18	1	5	0.5	10	5000000	0.7	100000	100	0.95	500000	0.9	15	69.5	25	25
12	Permissive	repeat_ID	-	4000	5	0.25	0	25	50	42	52	18	1	5	0.7	10	5000000	0.7	20000	100	0.95	500000	0.9	15	69.5	25	20
13	None	bed_region	chr13:111518167-111567464	-	-	-	-	25	50	42	52	18	5	1	0.5	10	5000000	0.5	100000	100	0.95	500000	0.9	15	69.5	10	100
14	None	bed_region	chr14:99463459-99495189	-	-	-	-	25	50	42	52	18	5	1	0.5	40	5000000	0.5	100000	100	0.95	500000	0.9	15	69.5	10	100
15	None	repeat_ID	-	4000	5	0.25	0	36	41	42	47	18	1	5	0.5	10	5000000	0.7	100000	100	0.95	500000	0.9	15	69.5	25	25
16	Permissive	repeat_ID	-	4000	5	0.25	0	25	50	42	52	18	1	5	0.7	10	5000000	0.7	20000	100	0.95	500000	0.9	15	69.5	25	20
17	None	repeat_ID	-	4000	5	0.25	0	36	41	42	47	18	1	5	0.5	10	5000000	0.7	100000	100	0.95	500000	0.9	15	69.5	25	25
18	None	repeat_ID	-	4000	5	0.25	0	36	41	42	47	18	1	5	0.5	10	5000000	0.7	100000	100	0.95	500000	0.9	15	69.5	25	25
19	Conservative	bed_region	chr19:20000000-40000000	-	-	-	-	25	50	42	52	18	1	5	0.8	100	5000000	0.7	20000	100	0.95	500000	0.9	15	69.5	500	25
20	Conservative	repeat_ID	-	4000	5	0.25	0	25	50	42	52	18	1	5	0.8	100	5000000	0.7	20000	100	0.95	500000	0.9	15	69.5	500	25
21	None	repeat_ID	chr21:44763792-44772267	-	-	-	-	25	50	42	52	18	5	1	0.5	10	5000000	0.5	100000	100	0.95	500000	0.9	15	69.5	10	100
22	None	bed_region	chr22:5499100-13145465	-	-	-	-	25	50	42	52	18	1	5	0.8	100	5000000	0.7	20000	100	0.95	500000	0.9	15	69.5	500	25
X	None	repeat_ID	-	4000	5	0.25	0	36	41	42	47	18	1	5	0.5	10	5000000	0.7	100000	100	0.95	500000	0.9	15	69.5	25	25
Y	Conservative	repeat_ID	-	4000	5	0.25	0	25	50	42	52	18	1	5	0.8	100	5000000	0.7	20000	100	0.95	500000	0.9	15	69.5	500	25
