## Supplementary Software for "Tigerfish designs oligonucleotide-based *in situ* hybridization probes targeting intervals of highly repetitive DNA at the scale of genomes": chr4_probes.txt

chr4:3998-4033	chr4:507-110000	CGGAGTTTCTGCAGCAGGCGCAACCTCTCCTAGAAA	46.75	627	627	1.0	6.0	32.99998939576817	0.0	1.0
chr4:4258-4293	chr4:507-110000	GGGATTCCTGCCTTCTAGGTCTAGGCCCGGTGAGAG	46.92	627	627	1.0	6.0	32.99999588892572	0.0	1.0
chr4:4307-4342	chr4:507-110000	GAGAACTGCCATTCTTTCCTGGGCATCCCGGGGATC	46.99	627	627	1.0	6.0	32.99999860795736	0.0	1.0
chr4:4095-4130	chr4:507-110000	CGAGGAAGAATACCGGGCTCTGCTGGAGGAGCTTTA	45.85	627	627	1.0	6.0	32.999997784916985	0.0	1.0
chr4:4751-4786	chr4:507-110000	CGGGCAGAGATGGAGAGAGGAACGGGAGACCTAGAG	46.42	608	608	1.0	5.96969696969697	31.99999626827841	0.0	1.0
chr4:6547-6582	chr4:507-110000	GGCCTCCCGGAGTCCAGGATTCAGATCTGGTTTCAG	46.26	608	608	1.0	5.96969696969697	31.999974314153892	0.0	1.0
chr4:5482-5517	chr4:507-110000	GAGGCATCTCCTCTCTGGGGTCTCGCTCTGGTCTTC	46.89	608	608	1.0	5.96969696969697	31.99999935868299	0.0	1.0
chr4:5613-5648	chr4:507-110000	CCTGGCACACTCAAGACTCCCACGGAGGTTCAGTTC	46.6	608	608	1.0	5.96969696969697	31.999995058357744	0.0	1.0
chr4:6323-6358	chr4:507-110000	GCATTCCGGAGCCCAGGGTCCAGATTTGGTTTCAGA	46.92	608	608	1.0	5.96969696969697	32.23328534625113	0.0	1.0
chr4:6473-6508	chr4:507-110000	CCCTGCTCCTCCGAGCCTTTGAGAAGGATCGCTTTC	46.72	608	608	1.0	5.96969696969697	31.99998560225732	0.0	1.0
