## Supplementary Software for "Tigerfish designs oligonucleotide-based *in situ* hybridization probes targeting intervals of highly repetitive DNA at the scale of genomes": chr4_probe_alignment.txt

chr4:3998-4033	CGGAGTTTCTGCAGCAGGCGCAACCTCTCCTAGAAA	CGGAGTTTCTGCAGCAGGCGCAACCTCTCCTAGAAA	chr4	86433	0.9999996786596421
chr4:3998-4033	CGGAGTTTCTGCAGCAGGCGCAACCTCTCCTAGAAA	CGGAGTTTCTGCAGCAGGCGCAACCTCTCCTAGAAA	chr4	20480	0.9999996786596421
chr4:3998-4033	CGGAGTTTCTGCAGCAGGCGCAACCTCTCCTAGAAA	CGGAGTTTCTGCAGCAGGCGCAACCTCTCCTAGAAA	chr4	93027	0.9999996786596421
chr4:3998-4033	CGGAGTTTCTGCAGCAGGCGCAACCTCTCCTAGAAA	CGGAGTTTCTGCAGCAGGCGCAACCTCTCCTAGAAA	chr4	7295	0.9999996786596421
chr4:3998-4033	CGGAGTTTCTGCAGCAGGCGCAACCTCTCCTAGAAA	CGGAGTTTCTGCAGCAGGCGCAACCTCTCCTAGAAA	chr4	53453	0.9999996786596421
chr4:3998-4033	CGGAGTTTCTGCAGCAGGCGCAACCTCTCCTAGAAA	CGGAGTTTCTGCAGCAGGCGCAACCTCTCCTAGAAA	chr4	79838	0.9999996786596421
chr4:3998-4033	CGGAGTTTCTGCAGCAGGCGCAACCTCTCCTAGAAA	CGGAGTTTCTGCAGCAGGCGCAACCTCTCCTAGAAA	chr4	69947	0.9999996786596421
chr4:3998-4033	CGGAGTTTCTGCAGCAGGCGCAACCTCTCCTAGAAA	CGGAGTTTCTGCAGCAGGCGCAACCTCTCCTAGAAA	chr4	96324	0.9999996786596421
chr4:3998-4033	CGGAGTTTCTGCAGCAGGCGCAACCTCTCCTAGAAA	CGGAGTTTCTGCAGCAGGCGCAACCTCTCCTAGAAA	chr4	106213	0.9999996786596421
chr4:3998-4033	CGGAGTTTCTGCAGCAGGCGCAACCTCTCCTAGAAA	CGGAGTTTCTGCAGCAGGCGCAACCTCTCCTAGAAA	chr4	109519	0.9999996786596421
chr4:3998-4033	CGGAGTTTCTGCAGCAGGCGCAACCTCTCCTAGAAA	CGGAGTTTCTGCAGCAGGCGCAACCTCTCCTAGAAA	chr4	63350	0.9999996786596421
chr4:3998-4033	CGGAGTTTCTGCAGCAGGCGCAACCTCTCCTAGAAA	CGGAGTTTCTGCAGCAGGCGCAACCTCTCCTAGAAA	chr4	17184	0.9999996786596421
chr4:3998-4033	CGGAGTTTCTGCAGCAGGCGCAACCTCTCCTAGAAA	CGGAGTTTCTGCAGCAGGCGCAACCTCTCCTAGAAA	chr4	73245	0.9999996786596421
chr4:3998-4033	CGGAGTTTCTGCAGCAGGCGCAACCTCTCCTAGAAA	CGGAGTTTCTGCAGCAGGCGCAACCTCTCCTAGAAA	chr4	89731	0.9999996786596421
chr4:3998-4033	CGGAGTTTCTGCAGCAGGCGCAACCTCTCCTAGAAA	CGGAGTTTCTGCAGCAGGCGCAACCTCTCCTAGAAA	chr4	10591	0.9999996786596421
chr4:3998-4033	CGGAGTTTCTGCAGCAGGCGCAACCTCTCCTAGAAA	CGGAGTTTCTGCAGCAGGCGCAACCTCTCCTAGAAA	chr4	66650	0.9999996786596421
chr4:3998-4033	CGGAGTTTCTGCAGCAGGCGCAACCTCTCCTAGAAA	CGGAGTTTCTGCAGCAGGCGCAACCTCTCCTAGAAA	chr4	13888	0.9999996786596421
chr4:3998-4033	CGGAGTTTCTGCAGCAGGCGCAACCTCTCCTAGAAA	CGGAGTTTCTGCAGCAGGCGCAACCTCTCCTAGAAA	chr4	23776	0.9999996786596421
chr4:3998-4033	CGGAGTTTCTGCAGCAGGCGCAACCTCTCCTAGAAA	CGGAGTTTCTGCAGCAGGCGCAACCTCTCCTAGAAA	chr4	83135	0.9999996786596421
chr4:3998-4033	CGGAGTTTCTGCAGCAGGCGCAACCTCTCCTAGAAA	CGGAGTTTCTGCAGCAGGCGCAACCTCTCCTAGAAA	chr4	60050	0.9999996786596421
chr4:3998-4033	CGGAGTTTCTGCAGCAGGCGCAACCTCTCCTAGAAA	CGGAGTTTCTGCAGCAGGCGCAACCTCTCCTAGAAA	chr4	27081	0.9999996786596421
chr4:3998-4033	CGGAGTTTCTGCAGCAGGCGCAACCTCTCCTAGAAA	CGGAGTTTCTGCAGCAGGCGCAACCTCTCCTAGAAA	chr4	102917	0.9999996786596421
chr4:3998-4033	CGGAGTTTCTGCAGCAGGCGCAACCTCTCCTAGAAA	CGGAGTTTCTGCAGCAGGCGCAACCTCTCCTAGAAA	chr4	33673	0.9999996786596421
chr4:3998-4033	CGGAGTTTCTGCAGCAGGCGCAACCTCTCCTAGAAA	CGGAGTTTCTGCAGCAGGCGCAACCTCTCCTAGAAA	chr4	50160	0.9999996786596421
chr4:3998-4033	CGGAGTTTCTGCAGCAGGCGCAACCTCTCCTAGAAA	CGGAGTTTCTGCAGCAGGCGCAACCTCTCCTAGAAA	chr4	76541	0.9999996786596421
chr4:3998-4033	CGGAGTTTCTGCAGCAGGCGCAACCTCTCCTAGAAA	CGGAGTTTCTGCAGCAGGCGCAACCTCTCCTAGAAA	chr4	30375	0.9999996786596421
chr4:3998-4033	CGGAGTTTCTGCAGCAGGCGCAACCTCTCCTAGAAA	CGGAGTTTCTGCAGCAGGCGCAACCTCTCCTAGAAA	chr4	43568	0.9999996786596421
chr4:3998-4033	CGGAGTTTCTGCAGCAGGCGCAACCTCTCCTAGAAA	CGGAGTTTCTGCAGCAGGCGCAACCTCTCCTAGAAA	chr4	36969	0.9999996786596421
chr4:3998-4033	CGGAGTTTCTGCAGCAGGCGCAACCTCTCCTAGAAA	CGGAGTTTCTGCAGCAGGCGCAACCTCTCCTAGAAA	chr4	56752	0.9999996786596421
chr4:3998-4033	CGGAGTTTCTGCAGCAGGCGCAACCTCTCCTAGAAA	CGGAGTTTCTGCAGCAGGCGCAACCTCTCCTAGAAA	chr4	46863	0.9999996786596421
chr4:3998-4033	CGGAGTTTCTGCAGCAGGCGCAACCTCTCCTAGAAA	CGGAGTTTCTGCAGCAGGCGCAACCTCTCCTAGAAA	chr4	3998	0.9999996786596421
chr4:3998-4033	CGGAGTTTCTGCAGCAGGCGCAACCTCTCCTAGAAA	CGGAGTTTCTGCAGCAGGCGCAACCTCTCCTAGAAA	chr4	99620	0.9999996786596421
chr4:3998-4033	CGGAGTTTCTGCAGCAGGCGCAACCTCTCCTAGAAA	CGGAGTTTCTGCAGCAGGCGCAACCTCTCCTAGAAA	chr4	40272	0.9999996786596421
chr4:4258-4293	GGGATTCCTGCCTTCTAGGTCTAGGCCCGGTGAGAG	GGGATTCCTGCCTTCTAGGTCTAGGCCCGGTGAGAG	chr4	83395	0.9999998754219915
chr4:4258-4293	GGGATTCCTGCCTTCTAGGTCTAGGCCCGGTGAGAG	GGGATTCCTGCCTTCTAGGTCTAGGCCCGGTGAGAG	chr4	37229	0.9999998754219915
chr4:4258-4293	GGGATTCCTGCCTTCTAGGTCTAGGCCCGGTGAGAG	GGGATTCCTGCCTTCTAGGTCTAGGCCCGGTGAGAG	chr4	89991	0.9999998754219915
chr4:4258-4293	GGGATTCCTGCCTTCTAGGTCTAGGCCCGGTGAGAG	GGGATTCCTGCCTTCTAGGTCTAGGCCCGGTGAGAG	chr4	73505	0.9999998754219915
chr4:4258-4293	GGGATTCCTGCCTTCTAGGTCTAGGCCCGGTGAGAG	GGGATTCCTGCCTTCTAGGTCTAGGCCCGGTGAGAG	chr4	53713	0.9999998754219915
chr4:4258-4293	GGGATTCCTGCCTTCTAGGTCTAGGCCCGGTGAGAG	GGGATTCCTGCCTTCTAGGTCTAGGCCCGGTGAGAG	chr4	103177	0.9999998754219915
chr4:4258-4293	GGGATTCCTGCCTTCTAGGTCTAGGCCCGGTGAGAG	GGGATTCCTGCCTTCTAGGTCTAGGCCCGGTGAGAG	chr4	43828	0.9999998754219915
chr4:4258-4293	GGGATTCCTGCCTTCTAGGTCTAGGCCCGGTGAGAG	GGGATTCCTGCCTTCTAGGTCTAGGCCCGGTGAGAG	chr4	93287	0.9999998754219915
chr4:4258-4293	GGGATTCCTGCCTTCTAGGTCTAGGCCCGGTGAGAG	GGGATTCCTGCCTTCTAGGTCTAGGCCCGGTGAGAG	chr4	33933	0.9999998754219915
chr4:4258-4293	GGGATTCCTGCCTTCTAGGTCTAGGCCCGGTGAGAG	GGGATTCCTGCCTTCTAGGTCTAGGCCCGGTGAGAG	chr4	17444	0.9999998754219915
chr4:4258-4293	GGGATTCCTGCCTTCTAGGTCTAGGCCCGGTGAGAG	GGGATTCCTGCCTTCTAGGTCTAGGCCCGGTGAGAG	chr4	30635	0.9999998754219915
chr4:4258-4293	GGGATTCCTGCCTTCTAGGTCTAGGCCCGGTGAGAG	GGGATTCCTGCCTTCTAGGTCTAGGCCCGGTGAGAG	chr4	7555	0.9999998754219915
chr4:4258-4293	GGGATTCCTGCCTTCTAGGTCTAGGCCCGGTGAGAG	GGGATTCCTGCCTTCTAGGTCTAGGCCCGGTGAGAG	chr4	20740	0.9999998754219915
chr4:4258-4293	GGGATTCCTGCCTTCTAGGTCTAGGCCCGGTGAGAG	GGGATTCCTGCCTTCTAGGTCTAGGCCCGGTGAGAG	chr4	14148	0.9999998754219915
chr4:4258-4293	GGGATTCCTGCCTTCTAGGTCTAGGCCCGGTGAGAG	GGGATTCCTGCCTTCTAGGTCTAGGCCCGGTGAGAG	chr4	99880	0.9999998754219915
chr4:4258-4293	GGGATTCCTGCCTTCTAGGTCTAGGCCCGGTGAGAG	GGGATTCCTGCCTTCTAGGTCTAGGCCCGGTGAGAG	chr4	96584	0.9999998754219915
chr4:4258-4293	GGGATTCCTGCCTTCTAGGTCTAGGCCCGGTGAGAG	GGGATTCCTGCCTTCTAGGTCTAGGCCCGGTGAGAG	chr4	27341	0.9999998754219915
chr4:4258-4293	GGGATTCCTGCCTTCTAGGTCTAGGCCCGGTGAGAG	GGGATTCCTGCCTTCTAGGTCTAGGCCCGGTGAGAG	chr4	80098	0.9999998754219915
chr4:4258-4293	GGGATTCCTGCCTTCTAGGTCTAGGCCCGGTGAGAG	GGGATTCCTGCCTTCTAGGTCTAGGCCCGGTGAGAG	chr4	70207	0.9999998754219915
chr4:4258-4293	GGGATTCCTGCCTTCTAGGTCTAGGCCCGGTGAGAG	GGGATTCCTGCCTTCTAGGTCTAGGCCCGGTGAGAG	chr4	109779	0.9999998754219915
chr4:4258-4293	GGGATTCCTGCCTTCTAGGTCTAGGCCCGGTGAGAG	GGGATTCCTGCCTTCTAGGTCTAGGCCCGGTGAGAG	chr4	50420	0.9999998754219915
chr4:4258-4293	GGGATTCCTGCCTTCTAGGTCTAGGCCCGGTGAGAG	GGGATTCCTGCCTTCTAGGTCTAGGCCCGGTGAGAG	chr4	47123	0.9999998754219915
chr4:4258-4293	GGGATTCCTGCCTTCTAGGTCTAGGCCCGGTGAGAG	GGGATTCCTGCCTTCTAGGTCTAGGCCCGGTGAGAG	chr4	40532	0.9999998754219915
chr4:4258-4293	GGGATTCCTGCCTTCTAGGTCTAGGCCCGGTGAGAG	GGGATTCCTGCCTTCTAGGTCTAGGCCCGGTGAGAG	chr4	66910	0.9999998754219915
chr4:4258-4293	GGGATTCCTGCCTTCTAGGTCTAGGCCCGGTGAGAG	GGGATTCCTGCCTTCTAGGTCTAGGCCCGGTGAGAG	chr4	106473	0.9999998754219915
chr4:4258-4293	GGGATTCCTGCCTTCTAGGTCTAGGCCCGGTGAGAG	GGGATTCCTGCCTTCTAGGTCTAGGCCCGGTGAGAG	chr4	60310	0.9999998754219915
chr4:4258-4293	GGGATTCCTGCCTTCTAGGTCTAGGCCCGGTGAGAG	GGGATTCCTGCCTTCTAGGTCTAGGCCCGGTGAGAG	chr4	10851	0.9999998754219915
chr4:4258-4293	GGGATTCCTGCCTTCTAGGTCTAGGCCCGGTGAGAG	GGGATTCCTGCCTTCTAGGTCTAGGCCCGGTGAGAG	chr4	86693	0.9999998754219915
chr4:4258-4293	GGGATTCCTGCCTTCTAGGTCTAGGCCCGGTGAGAG	GGGATTCCTGCCTTCTAGGTCTAGGCCCGGTGAGAG	chr4	57012	0.9999998754219915
chr4:4258-4293	GGGATTCCTGCCTTCTAGGTCTAGGCCCGGTGAGAG	GGGATTCCTGCCTTCTAGGTCTAGGCCCGGTGAGAG	chr4	4258	0.9999998754219915
chr4:4258-4293	GGGATTCCTGCCTTCTAGGTCTAGGCCCGGTGAGAG	GGGATTCCTGCCTTCTAGGTCTAGGCCCGGTGAGAG	chr4	76801	0.9999998754219915
chr4:4258-4293	GGGATTCCTGCCTTCTAGGTCTAGGCCCGGTGAGAG	GGGATTCCTGCCTTCTAGGTCTAGGCCCGGTGAGAG	chr4	63610	0.9999998754219915
chr4:4258-4293	GGGATTCCTGCCTTCTAGGTCTAGGCCCGGTGAGAG	GGGATTCCTGCCTTCTAGGTCTAGGCCCGGTGAGAG	chr4	24036	0.9999998754219915
chr4:4307-4342	GAGAACTGCCATTCTTTCCTGGGCATCCCGGGGATC	GAGAACTGCCATTCTTTCCTGGGCATCCCGGGGATC	chr4	10900	0.9999999578168897
chr4:4307-4342	GAGAACTGCCATTCTTTCCTGGGCATCCCGGGGATC	GAGAACTGCCATTCTTTCCTGGGCATCCCGGGGATC	chr4	37278	0.9999999578168897
chr4:4307-4342	GAGAACTGCCATTCTTTCCTGGGCATCCCGGGGATC	GAGAACTGCCATTCTTTCCTGGGCATCCCGGGGATC	chr4	4307	0.9999999578168897
chr4:4307-4342	GAGAACTGCCATTCTTTCCTGGGCATCCCGGGGATC	GAGAACTGCCATTCTTTCCTGGGCATCCCGGGGATC	chr4	93336	0.9999999578168897
chr4:4307-4342	GAGAACTGCCATTCTTTCCTGGGCATCCCGGGGATC	GAGAACTGCCATTCTTTCCTGGGCATCCCGGGGATC	chr4	43877	0.9999999578168897
chr4:4307-4342	GAGAACTGCCATTCTTTCCTGGGCATCCCGGGGATC	GAGAACTGCCATTCTTTCCTGGGCATCCCGGGGATC	chr4	14197	0.9999999578168897
chr4:4307-4342	GAGAACTGCCATTCTTTCCTGGGCATCCCGGGGATC	GAGAACTGCCATTCTTTCCTGGGCATCCCGGGGATC	chr4	86742	0.9999999578168897
chr4:4307-4342	GAGAACTGCCATTCTTTCCTGGGCATCCCGGGGATC	GAGAACTGCCATTCTTTCCTGGGCATCCCGGGGATC	chr4	63659	0.9999999578168897
chr4:4307-4342	GAGAACTGCCATTCTTTCCTGGGCATCCCGGGGATC	GAGAACTGCCATTCTTTCCTGGGCATCCCGGGGATC	chr4	70256	0.9999999578168897
chr4:4307-4342	GAGAACTGCCATTCTTTCCTGGGCATCCCGGGGATC	GAGAACTGCCATTCTTTCCTGGGCATCCCGGGGATC	chr4	57061	0.9999999578168897
chr4:4307-4342	GAGAACTGCCATTCTTTCCTGGGCATCCCGGGGATC	GAGAACTGCCATTCTTTCCTGGGCATCCCGGGGATC	chr4	7604	0.9999999578168897
chr4:4307-4342	GAGAACTGCCATTCTTTCCTGGGCATCCCGGGGATC	GAGAACTGCCATTCTTTCCTGGGCATCCCGGGGATC	chr4	50469	0.9999999578168897
chr4:4307-4342	GAGAACTGCCATTCTTTCCTGGGCATCCCGGGGATC	GAGAACTGCCATTCTTTCCTGGGCATCCCGGGGATC	chr4	83444	0.9999999578168897
chr4:4307-4342	GAGAACTGCCATTCTTTCCTGGGCATCCCGGGGATC	GAGAACTGCCATTCTTTCCTGGGCATCCCGGGGATC	chr4	60359	0.9999999578168897
chr4:4307-4342	GAGAACTGCCATTCTTTCCTGGGCATCCCGGGGATC	GAGAACTGCCATTCTTTCCTGGGCATCCCGGGGATC	chr4	47172	0.9999999578168897
chr4:4307-4342	GAGAACTGCCATTCTTTCCTGGGCATCCCGGGGATC	GAGAACTGCCATTCTTTCCTGGGCATCCCGGGGATC	chr4	24085	0.9999999578168897
chr4:4307-4342	GAGAACTGCCATTCTTTCCTGGGCATCCCGGGGATC	GAGAACTGCCATTCTTTCCTGGGCATCCCGGGGATC	chr4	20789	0.9999999578168897
chr4:4307-4342	GAGAACTGCCATTCTTTCCTGGGCATCCCGGGGATC	GAGAACTGCCATTCTTTCCTGGGCATCCCGGGGATC	chr4	73554	0.9999999578168897
chr4:4307-4342	GAGAACTGCCATTCTTTCCTGGGCATCCCGGGGATC	GAGAACTGCCATTCTTTCCTGGGCATCCCGGGGATC	chr4	99929	0.9999999578168897
chr4:4307-4342	GAGAACTGCCATTCTTTCCTGGGCATCCCGGGGATC	GAGAACTGCCATTCTTTCCTGGGCATCCCGGGGATC	chr4	27390	0.9999999578168897
chr4:4307-4342	GAGAACTGCCATTCTTTCCTGGGCATCCCGGGGATC	GAGAACTGCCATTCTTTCCTGGGCATCCCGGGGATC	chr4	53762	0.9999999578168897
chr4:4307-4342	GAGAACTGCCATTCTTTCCTGGGCATCCCGGGGATC	GAGAACTGCCATTCTTTCCTGGGCATCCCGGGGATC	chr4	96633	0.9999999578168897
chr4:4307-4342	GAGAACTGCCATTCTTTCCTGGGCATCCCGGGGATC	GAGAACTGCCATTCTTTCCTGGGCATCCCGGGGATC	chr4	30684	0.9999999578168897
chr4:4307-4342	GAGAACTGCCATTCTTTCCTGGGCATCCCGGGGATC	GAGAACTGCCATTCTTTCCTGGGCATCCCGGGGATC	chr4	90040	0.9999999578168897
chr4:4307-4342	GAGAACTGCCATTCTTTCCTGGGCATCCCGGGGATC	GAGAACTGCCATTCTTTCCTGGGCATCCCGGGGATC	chr4	109828	0.9999999578168897
chr4:4307-4342	GAGAACTGCCATTCTTTCCTGGGCATCCCGGGGATC	GAGAACTGCCATTCTTTCCTGGGCATCCCGGGGATC	chr4	33982	0.9999999578168897
chr4:4307-4342	GAGAACTGCCATTCTTTCCTGGGCATCCCGGGGATC	GAGAACTGCCATTCTTTCCTGGGCATCCCGGGGATC	chr4	17493	0.9999999578168897
chr4:4307-4342	GAGAACTGCCATTCTTTCCTGGGCATCCCGGGGATC	GAGAACTGCCATTCTTTCCTGGGCATCCCGGGGATC	chr4	40581	0.9999999578168897
chr4:4307-4342	GAGAACTGCCATTCTTTCCTGGGCATCCCGGGGATC	GAGAACTGCCATTCTTTCCTGGGCATCCCGGGGATC	chr4	66959	0.9999999578168897
chr4:4307-4342	GAGAACTGCCATTCTTTCCTGGGCATCCCGGGGATC	GAGAACTGCCATTCTTTCCTGGGCATCCCGGGGATC	chr4	80147	0.9999999578168897
chr4:4307-4342	GAGAACTGCCATTCTTTCCTGGGCATCCCGGGGATC	GAGAACTGCCATTCTTTCCTGGGCATCCCGGGGATC	chr4	106522	0.9999999578168897
chr4:4307-4342	GAGAACTGCCATTCTTTCCTGGGCATCCCGGGGATC	GAGAACTGCCATTCTTTCCTGGGCATCCCGGGGATC	chr4	103226	0.9999999578168897
chr4:4307-4342	GAGAACTGCCATTCTTTCCTGGGCATCCCGGGGATC	GAGAACTGCCATTCTTTCCTGGGCATCCCGGGGATC	chr4	76850	0.9999999578168897
chr4:4095-4130	CGAGGAAGAATACCGGGCTCTGCTGGAGGAGCTTTA	CGAGGAAGAATACCGGGCTCTGCTGGAGGAGCTTTA	chr4	33770	0.9999999328762724
chr4:4095-4130	CGAGGAAGAATACCGGGCTCTGCTGGAGGAGCTTTA	CGAGGAAGAATACCGGGCTCTGCTGGAGGAGCTTTA	chr4	96421	0.9999999328762724
chr4:4095-4130	CGAGGAAGAATACCGGGCTCTGCTGGAGGAGCTTTA	CGAGGAAGAATACCGGGCTCTGCTGGAGGAGCTTTA	chr4	70044	0.9999999328762724
chr4:4095-4130	CGAGGAAGAATACCGGGCTCTGCTGGAGGAGCTTTA	CGAGGAAGAATACCGGGCTCTGCTGGAGGAGCTTTA	chr4	46960	0.9999999328762724
chr4:4095-4130	CGAGGAAGAATACCGGGCTCTGCTGGAGGAGCTTTA	CGAGGAAGAATACCGGGCTCTGCTGGAGGAGCTTTA	chr4	89828	0.9999999328762724
chr4:4095-4130	CGAGGAAGAATACCGGGCTCTGCTGGAGGAGCTTTA	CGAGGAAGAATACCGGGCTCTGCTGGAGGAGCTTTA	chr4	60147	0.9999999328762724
chr4:4095-4130	CGAGGAAGAATACCGGGCTCTGCTGGAGGAGCTTTA	CGAGGAAGAATACCGGGCTCTGCTGGAGGAGCTTTA	chr4	30472	0.9999999328762724
chr4:4095-4130	CGAGGAAGAATACCGGGCTCTGCTGGAGGAGCTTTA	CGAGGAAGAATACCGGGCTCTGCTGGAGGAGCTTTA	chr4	83232	0.9999999328762724
chr4:4095-4130	CGAGGAAGAATACCGGGCTCTGCTGGAGGAGCTTTA	CGAGGAAGAATACCGGGCTCTGCTGGAGGAGCTTTA	chr4	7392	0.9999999328762724
chr4:4095-4130	CGAGGAAGAATACCGGGCTCTGCTGGAGGAGCTTTA	CGAGGAAGAATACCGGGCTCTGCTGGAGGAGCTTTA	chr4	56849	0.9999999328762724
chr4:4095-4130	CGAGGAAGAATACCGGGCTCTGCTGGAGGAGCTTTA	CGAGGAAGAATACCGGGCTCTGCTGGAGGAGCTTTA	chr4	63447	0.9999999328762724
chr4:4095-4130	CGAGGAAGAATACCGGGCTCTGCTGGAGGAGCTTTA	CGAGGAAGAATACCGGGCTCTGCTGGAGGAGCTTTA	chr4	10688	0.9999999328762724
chr4:4095-4130	CGAGGAAGAATACCGGGCTCTGCTGGAGGAGCTTTA	CGAGGAAGAATACCGGGCTCTGCTGGAGGAGCTTTA	chr4	43665	0.9999999328762724
chr4:4095-4130	CGAGGAAGAATACCGGGCTCTGCTGGAGGAGCTTTA	CGAGGAAGAATACCGGGCTCTGCTGGAGGAGCTTTA	chr4	99717	0.9999999328762724
chr4:4095-4130	CGAGGAAGAATACCGGGCTCTGCTGGAGGAGCTTTA	CGAGGAAGAATACCGGGCTCTGCTGGAGGAGCTTTA	chr4	53550	0.9999999328762724
chr4:4095-4130	CGAGGAAGAATACCGGGCTCTGCTGGAGGAGCTTTA	CGAGGAAGAATACCGGGCTCTGCTGGAGGAGCTTTA	chr4	86530	0.9999999328762724
chr4:4095-4130	CGAGGAAGAATACCGGGCTCTGCTGGAGGAGCTTTA	CGAGGAAGAATACCGGGCTCTGCTGGAGGAGCTTTA	chr4	40369	0.9999999328762724
chr4:4095-4130	CGAGGAAGAATACCGGGCTCTGCTGGAGGAGCTTTA	CGAGGAAGAATACCGGGCTCTGCTGGAGGAGCTTTA	chr4	76638	0.9999999328762724
chr4:4095-4130	CGAGGAAGAATACCGGGCTCTGCTGGAGGAGCTTTA	CGAGGAAGAATACCGGGCTCTGCTGGAGGAGCTTTA	chr4	37066	0.9999999328762724
chr4:4095-4130	CGAGGAAGAATACCGGGCTCTGCTGGAGGAGCTTTA	CGAGGAAGAATACCGGGCTCTGCTGGAGGAGCTTTA	chr4	23873	0.9999999328762724
chr4:4095-4130	CGAGGAAGAATACCGGGCTCTGCTGGAGGAGCTTTA	CGAGGAAGAATACCGGGCTCTGCTGGAGGAGCTTTA	chr4	13985	0.9999999328762724
chr4:4095-4130	CGAGGAAGAATACCGGGCTCTGCTGGAGGAGCTTTA	CGAGGAAGAATACCGGGCTCTGCTGGAGGAGCTTTA	chr4	109616	0.9999999328762724
chr4:4095-4130	CGAGGAAGAATACCGGGCTCTGCTGGAGGAGCTTTA	CGAGGAAGAATACCGGGCTCTGCTGGAGGAGCTTTA	chr4	73342	0.9999999328762724
chr4:4095-4130	CGAGGAAGAATACCGGGCTCTGCTGGAGGAGCTTTA	CGAGGAAGAATACCGGGCTCTGCTGGAGGAGCTTTA	chr4	93124	0.9999999328762724
chr4:4095-4130	CGAGGAAGAATACCGGGCTCTGCTGGAGGAGCTTTA	CGAGGAAGAATACCGGGCTCTGCTGGAGGAGCTTTA	chr4	79935	0.9999999328762724
chr4:4095-4130	CGAGGAAGAATACCGGGCTCTGCTGGAGGAGCTTTA	CGAGGAAGAATACCGGGCTCTGCTGGAGGAGCTTTA	chr4	17281	0.9999999328762724
chr4:4095-4130	CGAGGAAGAATACCGGGCTCTGCTGGAGGAGCTTTA	CGAGGAAGAATACCGGGCTCTGCTGGAGGAGCTTTA	chr4	106310	0.9999999328762724
chr4:4095-4130	CGAGGAAGAATACCGGGCTCTGCTGGAGGAGCTTTA	CGAGGAAGAATACCGGGCTCTGCTGGAGGAGCTTTA	chr4	103014	0.9999999328762724
chr4:4095-4130	CGAGGAAGAATACCGGGCTCTGCTGGAGGAGCTTTA	CGAGGAAGAATACCGGGCTCTGCTGGAGGAGCTTTA	chr4	66747	0.9999999328762724
chr4:4095-4130	CGAGGAAGAATACCGGGCTCTGCTGGAGGAGCTTTA	CGAGGAAGAATACCGGGCTCTGCTGGAGGAGCTTTA	chr4	50257	0.9999999328762724
chr4:4095-4130	CGAGGAAGAATACCGGGCTCTGCTGGAGGAGCTTTA	CGAGGAAGAATACCGGGCTCTGCTGGAGGAGCTTTA	chr4	20577	0.9999999328762724
chr4:4095-4130	CGAGGAAGAATACCGGGCTCTGCTGGAGGAGCTTTA	CGAGGAAGAATACCGGGCTCTGCTGGAGGAGCTTTA	chr4	4095	0.9999999328762724
chr4:4095-4130	CGAGGAAGAATACCGGGCTCTGCTGGAGGAGCTTTA	CGAGGAAGAATACCGGGCTCTGCTGGAGGAGCTTTA	chr4	27178	0.9999999328762724
chr4:4751-4786	CGGGCAGAGATGGAGAGAGGAACGGGAGACCTAGAG	CGGGCAGAGATGGAGAGAGGAACGGGAGACCTAGAG	chr4	34426	0.9999998833836998
chr4:4751-4786	CGGGCAGAGATGGAGAGAGGAACGGGAGACCTAGAG	CGGGCAGAGATGGAGAGAGGAACGGGAGACCTAGAG	chr4	77294	0.9999998833836998
chr4:4751-4786	CGGGCAGAGATGGAGAGAGGAACGGGAGACCTAGAG	CGGGCAGAGATGGAGAGAGGAACGGGAGACCTAGAG	chr4	106966	0.9999998833836998
chr4:4751-4786	CGGGCAGAGATGGAGAGAGGAACGGGAGACCTAGAG	CGGGCAGAGATGGAGAGAGGAACGGGAGACCTAGAG	chr4	14641	0.9999998833836998
chr4:4751-4786	CGGGCAGAGATGGAGAGAGGAACGGGAGACCTAGAG	CGGGCAGAGATGGAGAGAGGAACGGGAGACCTAGAG	chr4	60803	0.9999998833836998
chr4:4751-4786	CGGGCAGAGATGGAGAGAGGAACGGGAGACCTAGAG	CGGGCAGAGATGGAGAGAGGAACGGGAGACCTAGAG	chr4	17937	0.9999998833836998
chr4:4751-4786	CGGGCAGAGATGGAGAGAGGAACGGGAGACCTAGAG	CGGGCAGAGATGGAGAGAGGAACGGGAGACCTAGAG	chr4	11344	0.9999998833836998
chr4:4751-4786	CGGGCAGAGATGGAGAGAGGAACGGGAGACCTAGAG	CGGGCAGAGATGGAGAGAGGAACGGGAGACCTAGAG	chr4	100373	0.9999998833836998
chr4:4751-4786	CGGGCAGAGATGGAGAGAGGAACGGGAGACCTAGAG	CGGGCAGAGATGGAGAGAGGAACGGGAGACCTAGAG	chr4	50913	0.9999998833836998
chr4:4751-4786	CGGGCAGAGATGGAGAGAGGAACGGGAGACCTAGAG	CGGGCAGAGATGGAGAGAGGAACGGGAGACCTAGAG	chr4	64103	0.9999998833836998
chr4:4751-4786	CGGGCAGAGATGGAGAGAGGAACGGGAGACCTAGAG	CGGGCAGAGATGGAGAGAGGAACGGGAGACCTAGAG	chr4	57505	0.9999998833836998
chr4:4751-4786	CGGGCAGAGATGGAGAGAGGAACGGGAGACCTAGAG	CGGGCAGAGATGGAGAGAGGAACGGGAGACCTAGAG	chr4	24529	0.9999998833836998
chr4:4751-4786	CGGGCAGAGATGGAGAGAGGAACGGGAGACCTAGAG	CGGGCAGAGATGGAGAGAGGAACGGGAGACCTAGAG	chr4	70700	0.9999998833836998
chr4:4751-4786	CGGGCAGAGATGGAGAGAGGAACGGGAGACCTAGAG	CGGGCAGAGATGGAGAGAGGAACGGGAGACCTAGAG	chr4	31128	0.9999998833836998
chr4:4751-4786	CGGGCAGAGATGGAGAGAGGAACGGGAGACCTAGAG	CGGGCAGAGATGGAGAGAGGAACGGGAGACCTAGAG	chr4	103670	0.9999998833836998
chr4:4751-4786	CGGGCAGAGATGGAGAGAGGAACGGGAGACCTAGAG	CGGGCAGAGATGGAGAGAGGAACGGGAGACCTAGAG	chr4	47616	0.9999998833836998
chr4:4751-4786	CGGGCAGAGATGGAGAGAGGAACGGGAGACCTAGAG	CGGGCAGAGATGGAGAGAGGAACGGGAGACCTAGAG	chr4	21233	0.9999998833836998
chr4:4751-4786	CGGGCAGAGATGGAGAGAGGAACGGGAGACCTAGAG	CGGGCAGAGATGGAGAGAGGAACGGGAGACCTAGAG	chr4	44321	0.9999998833836998
chr4:4751-4786	CGGGCAGAGATGGAGAGAGGAACGGGAGACCTAGAG	CGGGCAGAGATGGAGAGAGGAACGGGAGACCTAGAG	chr4	54206	0.9999998833836998
chr4:4751-4786	CGGGCAGAGATGGAGAGAGGAACGGGAGACCTAGAG	CGGGCAGAGATGGAGAGAGGAACGGGAGACCTAGAG	chr4	4751	0.9999998833836998
chr4:4751-4786	CGGGCAGAGATGGAGAGAGGAACGGGAGACCTAGAG	CGGGCAGAGATGGAGAGAGGAACGGGAGACCTAGAG	chr4	93780	0.9999998833836998
chr4:4751-4786	CGGGCAGAGATGGAGAGAGGAACGGGAGACCTAGAG	CGGGCAGAGATGGAGAGAGGAACGGGAGACCTAGAG	chr4	73998	0.9999998833836998
chr4:4751-4786	CGGGCAGAGATGGAGAGAGGAACGGGAGACCTAGAG	CGGGCAGAGATGGAGAGAGGAACGGGAGACCTAGAG	chr4	37722	0.9999998833836998
chr4:4751-4786	CGGGCAGAGATGGAGAGAGGAACGGGAGACCTAGAG	CGGGCAGAGATGGAGAGAGGAACGGGAGACCTAGAG	chr4	8048	0.9999998833836998
chr4:4751-4786	CGGGCAGAGATGGAGAGAGGAACGGGAGACCTAGAG	CGGGCAGAGATGGAGAGAGGAACGGGAGACCTAGAG	chr4	67403	0.9999998833836998
chr4:4751-4786	CGGGCAGAGATGGAGAGAGGAACGGGAGACCTAGAG	CGGGCAGAGATGGAGAGAGGAACGGGAGACCTAGAG	chr4	90484	0.9999998833836998
chr4:4751-4786	CGGGCAGAGATGGAGAGAGGAACGGGAGACCTAGAG	CGGGCAGAGATGGAGAGAGGAACGGGAGACCTAGAG	chr4	80591	0.9999998833836998
chr4:4751-4786	CGGGCAGAGATGGAGAGAGGAACGGGAGACCTAGAG	CGGGCAGAGATGGAGAGAGGAACGGGAGACCTAGAG	chr4	87186	0.9999998833836998
chr4:4751-4786	CGGGCAGAGATGGAGAGAGGAACGGGAGACCTAGAG	CGGGCAGAGATGGAGAGAGGAACGGGAGACCTAGAG	chr4	27834	0.9999998833836998
chr4:4751-4786	CGGGCAGAGATGGAGAGAGGAACGGGAGACCTAGAG	CGGGCAGAGATGGAGAGAGGAACGGGAGACCTAGAG	chr4	97077	0.9999998833836998
chr4:4751-4786	CGGGCAGAGATGGAGAGAGGAACGGGAGACCTAGAG	CGGGCAGAGATGGAGAGAGGAACGGGAGACCTAGAG	chr4	83888	0.9999998833836998
chr4:4751-4786	CGGGCAGAGATGGAGAGAGGAACGGGAGACCTAGAG	CGGGCAGAGATGGAGAGAGGAACGGGAGACCTAGAG	chr4	41025	0.9999998833836998
chr4:6547-6582	GGCCTCCCGGAGTCCAGGATTCAGATCTGGTTTCAG	GGCCTCCCGGAGTCCAGGATTCAGATCTGGTTTCAG	chr4	98872	0.9999991973173095
chr4:6547-6582	GGCCTCCCGGAGTCCAGGATTCAGATCTGGTTTCAG	GGCCTCCCGGAGTCCAGGATTCAGATCTGGTTTCAG	chr4	19732	0.9999991973173095
chr4:6547-6582	GGCCTCCCGGAGTCCAGGATTCAGATCTGGTTTCAG	GGCCTCCCGGAGTCCAGGATTCAGATCTGGTTTCAG	chr4	39524	0.9999991973173095
chr4:6547-6582	GGCCTCCCGGAGTCCAGGATTCAGATCTGGTTTCAG	GGCCTCCCGGAGTCCAGGATTCAGATCTGGTTTCAG	chr4	92279	0.9999991973173095
chr4:6547-6582	GGCCTCCCGGAGTCCAGGATTCAGATCTGGTTTCAG	GGCCTCCCGGAGTCCAGGATTCAGATCTGGTTTCAG	chr4	75793	0.9999991973173095
chr4:6547-6582	GGCCTCCCGGAGTCCAGGATTCAGATCTGGTTTCAG	GGCCTCCCGGAGTCCAGGATTCAGATCTGGTTTCAG	chr4	88983	0.9999991973173095
chr4:6547-6582	GGCCTCCCGGAGTCCAGGATTCAGATCTGGTTTCAG	GGCCTCCCGGAGTCCAGGATTCAGATCTGGTTTCAG	chr4	65902	0.9999991973173095
chr4:6547-6582	GGCCTCCCGGAGTCCAGGATTCAGATCTGGTTTCAG	GGCCTCCCGGAGTCCAGGATTCAGATCTGGTTTCAG	chr4	105465	0.9999991973173095
chr4:6547-6582	GGCCTCCCGGAGTCCAGGATTCAGATCTGGTTTCAG	GGCCTCCCGGAGTCCAGGATTCAGATCTGGTTTCAG	chr4	16436	0.9999991973173095
chr4:6547-6582	GGCCTCCCGGAGTCCAGGATTCAGATCTGGTTTCAG	GGCCTCCCGGAGTCCAGGATTCAGATCTGGTTTCAG	chr4	82387	0.9999991973173095
chr4:6547-6582	GGCCTCCCGGAGTCCAGGATTCAGATCTGGTTTCAG	GGCCTCCCGGAGTCCAGGATTCAGATCTGGTTTCAG	chr4	72497	0.9999991973173095
chr4:6547-6582	GGCCTCCCGGAGTCCAGGATTCAGATCTGGTTTCAG	GGCCTCCCGGAGTCCAGGATTCAGATCTGGTTTCAG	chr4	85685	0.9999991973173095
chr4:6547-6582	GGCCTCCCGGAGTCCAGGATTCAGATCTGGTTTCAG	GGCCTCCCGGAGTCCAGGATTCAGATCTGGTTTCAG	chr4	36221	0.9999991973173095
chr4:6547-6582	GGCCTCCCGGAGTCCAGGATTCAGATCTGGTTTCAG	GGCCTCCCGGAGTCCAGGATTCAGATCTGGTTTCAG	chr4	29627	0.9999991973173095
chr4:6547-6582	GGCCTCCCGGAGTCCAGGATTCAGATCTGGTTTCAG	GGCCTCCCGGAGTCCAGGATTCAGATCTGGTTTCAG	chr4	69199	0.9999991973173095
chr4:6547-6582	GGCCTCCCGGAGTCCAGGATTCAGATCTGGTTTCAG	GGCCTCCCGGAGTCCAGGATTCAGATCTGGTTTCAG	chr4	49412	0.9999991973173095
chr4:6547-6582	GGCCTCCCGGAGTCCAGGATTCAGATCTGGTTTCAG	GGCCTCCCGGAGTCCAGGATTCAGATCTGGTTTCAG	chr4	26333	0.9999991973173095
chr4:6547-6582	GGCCTCCCGGAGTCCAGGATTCAGATCTGGTTTCAG	GGCCTCCCGGAGTCCAGGATTCAGATCTGGTTTCAG	chr4	13140	0.9999991973173095
chr4:6547-6582	GGCCTCCCGGAGTCCAGGATTCAGATCTGGTTTCAG	GGCCTCCCGGAGTCCAGGATTCAGATCTGGTTTCAG	chr4	56004	0.9999991973173095
chr4:6547-6582	GGCCTCCCGGAGTCCAGGATTCAGATCTGGTTTCAG	GGCCTCCCGGAGTCCAGGATTCAGATCTGGTTTCAG	chr4	6547	0.9999991973173095
chr4:6547-6582	GGCCTCCCGGAGTCCAGGATTCAGATCTGGTTTCAG	GGCCTCCCGGAGTCCAGGATTCAGATCTGGTTTCAG	chr4	9843	0.9999991973173095
chr4:6547-6582	GGCCTCCCGGAGTCCAGGATTCAGATCTGGTTTCAG	GGCCTCCCGGAGTCCAGGATTCAGATCTGGTTTCAG	chr4	42820	0.9999991973173095
chr4:6547-6582	GGCCTCCCGGAGTCCAGGATTCAGATCTGGTTTCAG	GGCCTCCCGGAGTCCAGGATTCAGATCTGGTTTCAG	chr4	95576	0.9999991973173095
chr4:6547-6582	GGCCTCCCGGAGTCCAGGATTCAGATCTGGTTTCAG	GGCCTCCCGGAGTCCAGGATTCAGATCTGGTTTCAG	chr4	108771	0.9999991973173095
chr4:6547-6582	GGCCTCCCGGAGTCCAGGATTCAGATCTGGTTTCAG	GGCCTCCCGGAGTCCAGGATTCAGATCTGGTTTCAG	chr4	23028	0.9999991973173095
chr4:6547-6582	GGCCTCCCGGAGTCCAGGATTCAGATCTGGTTTCAG	GGCCTCCCGGAGTCCAGGATTCAGATCTGGTTTCAG	chr4	102169	0.9999991973173095
chr4:6547-6582	GGCCTCCCGGAGTCCAGGATTCAGATCTGGTTTCAG	GGCCTCCCGGAGTCCAGGATTCAGATCTGGTTTCAG	chr4	62602	0.9999991973173095
chr4:6547-6582	GGCCTCCCGGAGTCCAGGATTCAGATCTGGTTTCAG	GGCCTCCCGGAGTCCAGGATTCAGATCTGGTTTCAG	chr4	79090	0.9999991973173095
chr4:6547-6582	GGCCTCCCGGAGTCCAGGATTCAGATCTGGTTTCAG	GGCCTCCCGGAGTCCAGGATTCAGATCTGGTTTCAG	chr4	52705	0.9999991973173095
chr4:6547-6582	GGCCTCCCGGAGTCCAGGATTCAGATCTGGTTTCAG	GGCCTCCCGGAGTCCAGGATTCAGATCTGGTTTCAG	chr4	46115	0.9999991973173095
chr4:6547-6582	GGCCTCCCGGAGTCCAGGATTCAGATCTGGTTTCAG	GGCCTCCCGGAGTCCAGGATTCAGATCTGGTTTCAG	chr4	59302	0.9999991973173095
chr4:6547-6582	GGCCTCCCGGAGTCCAGGATTCAGATCTGGTTTCAG	GGCCTCCCGGAGTCCAGGATTCAGATCTGGTTTCAG	chr4	32925	0.9999991973173095
chr4:5482-5517	GAGGCATCTCCTCTCTGGGGTCTCGCTCTGGTCTTC	GAGGCATCTCCTCTCTGGGGTCTCGCTCTGGTCTTC	chr4	51640	0.9999999799588429
chr4:5482-5517	GAGGCATCTCCTCTCTGGGGTCTCGCTCTGGTCTTC	GAGGCATCTCCTCTCTGGGGTCTCGCTCTGGTCTTC	chr4	87917	0.9999999799588429
chr4:5482-5517	GAGGCATCTCCTCTCTGGGGTCTCGCTCTGGTCTTC	GAGGCATCTCCTCTCTGGGGTCTCGCTCTGGTCTTC	chr4	101103	0.9999999799588429
chr4:5482-5517	GAGGCATCTCCTCTCTGGGGTCTCGCTCTGGTCTTC	GAGGCATCTCCTCTCTGGGGTCTCGCTCTGGTCTTC	chr4	81321	0.9999999799588429
chr4:5482-5517	GAGGCATCTCCTCTCTGGGGTCTCGCTCTGGTCTTC	GAGGCATCTCCTCTCTGGGGTCTCGCTCTGGTCTTC	chr4	28564	0.9999999799588429
chr4:5482-5517	GAGGCATCTCCTCTCTGGGGTCTCGCTCTGGTCTTC	GAGGCATCTCCTCTCTGGGGTCTCGCTCTGGTCTTC	chr4	41755	0.9999999799588429
chr4:5482-5517	GAGGCATCTCCTCTCTGGGGTCTCGCTCTGGTCTTC	GAGGCATCTCCTCTCTGGGGTCTCGCTCTGGTCTTC	chr4	35156	0.9999999799588429
chr4:5482-5517	GAGGCATCTCCTCTCTGGGGTCTCGCTCTGGTCTTC	GAGGCATCTCCTCTCTGGGGTCTCGCTCTGGTCTTC	chr4	12074	0.9999999799588429
chr4:5482-5517	GAGGCATCTCCTCTCTGGGGTCTCGCTCTGGTCTTC	GAGGCATCTCCTCTCTGGGGTCTCGCTCTGGTCTTC	chr4	25267	0.9999999799588429
chr4:5482-5517	GAGGCATCTCCTCTCTGGGGTCTCGCTCTGGTCTTC	GAGGCATCTCCTCTCTGGGGTCTCGCTCTGGTCTTC	chr4	91214	0.9999999799588429
chr4:5482-5517	GAGGCATCTCCTCTCTGGGGTCTCGCTCTGGTCTTC	GAGGCATCTCCTCTCTGGGGTCTCGCTCTGGTCTTC	chr4	71431	0.9999999799588429
chr4:5482-5517	GAGGCATCTCCTCTCTGGGGTCTCGCTCTGGTCTTC	GAGGCATCTCCTCTCTGGGGTCTCGCTCTGGTCTTC	chr4	38460	0.9999999799588429
chr4:5482-5517	GAGGCATCTCCTCTCTGGGGTCTCGCTCTGGTCTTC	GAGGCATCTCCTCTCTGGGGTCTCGCTCTGGTCTTC	chr4	15371	0.9999999799588429
chr4:5482-5517	GAGGCATCTCCTCTCTGGGGTCTCGCTCTGGTCTTC	GAGGCATCTCCTCTCTGGGGTCTCGCTCTGGTCTTC	chr4	54936	0.9999999799588429
chr4:5482-5517	GAGGCATCTCCTCTCTGGGGTCTCGCTCTGGTCTTC	GAGGCATCTCCTCTCTGGGGTCTCGCTCTGGTCTTC	chr4	31859	0.9999999799588429
chr4:5482-5517	GAGGCATCTCCTCTCTGGGGTCTCGCTCTGGTCTTC	GAGGCATCTCCTCTCTGGGGTCTCGCTCTGGTCTTC	chr4	104400	0.9999999799588429
chr4:5482-5517	GAGGCATCTCCTCTCTGGGGTCTCGCTCTGGTCTTC	GAGGCATCTCCTCTCTGGGGTCTCGCTCTGGTCTTC	chr4	84619	0.9999999799588429
chr4:5482-5517	GAGGCATCTCCTCTCTGGGGTCTCGCTCTGGTCTTC	GAGGCATCTCCTCTCTGGGGTCTCGCTCTGGTCTTC	chr4	18667	0.9999999799588429
chr4:5482-5517	GAGGCATCTCCTCTCTGGGGTCTCGCTCTGGTCTTC	GAGGCATCTCCTCTCTGGGGTCTCGCTCTGGTCTTC	chr4	45051	0.9999999799588429
chr4:5482-5517	GAGGCATCTCCTCTCTGGGGTCTCGCTCTGGTCTTC	GAGGCATCTCCTCTCTGGGGTCTCGCTCTGGTCTTC	chr4	74729	0.9999999799588429
chr4:5482-5517	GAGGCATCTCCTCTCTGGGGTCTCGCTCTGGTCTTC	GAGGCATCTCCTCTCTGGGGTCTCGCTCTGGTCTTC	chr4	68133	0.9999999799588429
chr4:5482-5517	GAGGCATCTCCTCTCTGGGGTCTCGCTCTGGTCTTC	GAGGCATCTCCTCTCTGGGGTCTCGCTCTGGTCTTC	chr4	58236	0.9999999799588429
chr4:5482-5517	GAGGCATCTCCTCTCTGGGGTCTCGCTCTGGTCTTC	GAGGCATCTCCTCTCTGGGGTCTCGCTCTGGTCTTC	chr4	97807	0.9999999799588429
chr4:5482-5517	GAGGCATCTCCTCTCTGGGGTCTCGCTCTGGTCTTC	GAGGCATCTCCTCTCTGGGGTCTCGCTCTGGTCTTC	chr4	8778	0.9999999799588429
chr4:5482-5517	GAGGCATCTCCTCTCTGGGGTCTCGCTCTGGTCTTC	GAGGCATCTCCTCTCTGGGGTCTCGCTCTGGTCTTC	chr4	61536	0.9999999799588429
chr4:5482-5517	GAGGCATCTCCTCTCTGGGGTCTCGCTCTGGTCTTC	GAGGCATCTCCTCTCTGGGGTCTCGCTCTGGTCTTC	chr4	64837	0.9999999799588429
chr4:5482-5517	GAGGCATCTCCTCTCTGGGGTCTCGCTCTGGTCTTC	GAGGCATCTCCTCTCTGGGGTCTCGCTCTGGTCTTC	chr4	5482	0.9999999799588429
chr4:5482-5517	GAGGCATCTCCTCTCTGGGGTCTCGCTCTGGTCTTC	GAGGCATCTCCTCTCTGGGGTCTCGCTCTGGTCTTC	chr4	21963	0.9999999799588429
chr4:5482-5517	GAGGCATCTCCTCTCTGGGGTCTCGCTCTGGTCTTC	GAGGCATCTCCTCTCTGGGGTCTCGCTCTGGTCTTC	chr4	107704	0.9999999799588429
chr4:5482-5517	GAGGCATCTCCTCTCTGGGGTCTCGCTCTGGTCTTC	GAGGCATCTCCTCTCTGGGGTCTCGCTCTGGTCTTC	chr4	78025	0.9999999799588429
chr4:5482-5517	GAGGCATCTCCTCTCTGGGGTCTCGCTCTGGTCTTC	GAGGCATCTCCTCTCTGGGGTCTCGCTCTGGTCTTC	chr4	48346	0.9999999799588429
chr4:5482-5517	GAGGCATCTCCTCTCTGGGGTCTCGCTCTGGTCTTC	GAGGCATCTCCTCTCTGGGGTCTCGCTCTGGTCTTC	chr4	94510	0.9999999799588429
chr4:5613-5648	CCTGGCACACTCAAGACTCCCACGGAGGTTCAGTTC	CCTGGCACACTCAAGACTCCCACGGAGGTTCAGTTC	chr4	55067	0.9999998455736795
chr4:5613-5648	CCTGGCACACTCAAGACTCCCACGGAGGTTCAGTTC	CCTGGCACACTCAAGACTCCCACGGAGGTTCAGTTC	chr4	94641	0.9999998455736795
chr4:5613-5648	CCTGGCACACTCAAGACTCCCACGGAGGTTCAGTTC	CCTGGCACACTCAAGACTCCCACGGAGGTTCAGTTC	chr4	81452	0.9999998455736795
chr4:5613-5648	CCTGGCACACTCAAGACTCCCACGGAGGTTCAGTTC	CCTGGCACACTCAAGACTCCCACGGAGGTTCAGTTC	chr4	48477	0.9999998455736795
chr4:5613-5648	CCTGGCACACTCAAGACTCCCACGGAGGTTCAGTTC	CCTGGCACACTCAAGACTCCCACGGAGGTTCAGTTC	chr4	104531	0.9999998455736795
chr4:5613-5648	CCTGGCACACTCAAGACTCCCACGGAGGTTCAGTTC	CCTGGCACACTCAAGACTCCCACGGAGGTTCAGTTC	chr4	78156	0.9999998455736795
chr4:5613-5648	CCTGGCACACTCAAGACTCCCACGGAGGTTCAGTTC	CCTGGCACACTCAAGACTCCCACGGAGGTTCAGTTC	chr4	74860	0.9999998455736795
chr4:5613-5648	CCTGGCACACTCAAGACTCCCACGGAGGTTCAGTTC	CCTGGCACACTCAAGACTCCCACGGAGGTTCAGTTC	chr4	8909	0.9999998455736795
chr4:5613-5648	CCTGGCACACTCAAGACTCCCACGGAGGTTCAGTTC	CCTGGCACACTCAAGACTCCCACGGAGGTTCAGTTC	chr4	45182	0.9999998455736795
chr4:5613-5648	CCTGGCACACTCAAGACTCCCACGGAGGTTCAGTTC	CCTGGCACACTCAAGACTCCCACGGAGGTTCAGTTC	chr4	68264	0.9999998455736795
chr4:5613-5648	CCTGGCACACTCAAGACTCCCACGGAGGTTCAGTTC	CCTGGCACACTCAAGACTCCCACGGAGGTTCAGTTC	chr4	31990	0.9999998455736795
chr4:5613-5648	CCTGGCACACTCAAGACTCCCACGGAGGTTCAGTTC	CCTGGCACACTCAAGACTCCCACGGAGGTTCAGTTC	chr4	22094	0.9999998455736795
chr4:5613-5648	CCTGGCACACTCAAGACTCCCACGGAGGTTCAGTTC	CCTGGCACACTCAAGACTCCCACGGAGGTTCAGTTC	chr4	12205	0.9999998455736795
chr4:5613-5648	CCTGGCACACTCAAGACTCCCACGGAGGTTCAGTTC	CCTGGCACACTCAAGACTCCCACGGAGGTTCAGTTC	chr4	35287	0.9999998455736795
chr4:5613-5648	CCTGGCACACTCAAGACTCCCACGGAGGTTCAGTTC	CCTGGCACACTCAAGACTCCCACGGAGGTTCAGTTC	chr4	41886	0.9999998455736795
chr4:5613-5648	CCTGGCACACTCAAGACTCCCACGGAGGTTCAGTTC	CCTGGCACACTCAAGACTCCCACGGAGGTTCAGTTC	chr4	107835	0.9999998455736795
chr4:5613-5648	CCTGGCACACTCAAGACTCCCACGGAGGTTCAGTTC	CCTGGCACACTCAAGACTCCCACGGAGGTTCAGTTC	chr4	101234	0.9999998455736795
chr4:5613-5648	CCTGGCACACTCAAGACTCCCACGGAGGTTCAGTTC	CCTGGCACACTCAAGACTCCCACGGAGGTTCAGTTC	chr4	97938	0.9999998455736795
chr4:5613-5648	CCTGGCACACTCAAGACTCCCACGGAGGTTCAGTTC	CCTGGCACACTCAAGACTCCCACGGAGGTTCAGTTC	chr4	61667	0.9999998455736795
chr4:5613-5648	CCTGGCACACTCAAGACTCCCACGGAGGTTCAGTTC	CCTGGCACACTCAAGACTCCCACGGAGGTTCAGTTC	chr4	18798	0.9999998455736795
chr4:5613-5648	CCTGGCACACTCAAGACTCCCACGGAGGTTCAGTTC	CCTGGCACACTCAAGACTCCCACGGAGGTTCAGTTC	chr4	71562	0.9999998455736795
chr4:5613-5648	CCTGGCACACTCAAGACTCCCACGGAGGTTCAGTTC	CCTGGCACACTCAAGACTCCCACGGAGGTTCAGTTC	chr4	51771	0.9999998455736795
chr4:5613-5648	CCTGGCACACTCAAGACTCCCACGGAGGTTCAGTTC	CCTGGCACACTCAAGACTCCCACGGAGGTTCAGTTC	chr4	5613	0.9999998455736795
chr4:5613-5648	CCTGGCACACTCAAGACTCCCACGGAGGTTCAGTTC	CCTGGCACACTCAAGACTCCCACGGAGGTTCAGTTC	chr4	58367	0.9999998455736795
chr4:5613-5648	CCTGGCACACTCAAGACTCCCACGGAGGTTCAGTTC	CCTGGCACACTCAAGACTCCCACGGAGGTTCAGTTC	chr4	91345	0.9999998455736795
chr4:5613-5648	CCTGGCACACTCAAGACTCCCACGGAGGTTCAGTTC	CCTGGCACACTCAAGACTCCCACGGAGGTTCAGTTC	chr4	25398	0.9999998455736795
chr4:5613-5648	CCTGGCACACTCAAGACTCCCACGGAGGTTCAGTTC	CCTGGCACACTCAAGACTCCCACGGAGGTTCAGTTC	chr4	84750	0.9999998455736795
chr4:5613-5648	CCTGGCACACTCAAGACTCCCACGGAGGTTCAGTTC	CCTGGCACACTCAAGACTCCCACGGAGGTTCAGTTC	chr4	88048	0.9999998455736795
chr4:5613-5648	CCTGGCACACTCAAGACTCCCACGGAGGTTCAGTTC	CCTGGCACACTCAAGACTCCCACGGAGGTTCAGTTC	chr4	38591	0.9999998455736795
chr4:5613-5648	CCTGGCACACTCAAGACTCCCACGGAGGTTCAGTTC	CCTGGCACACTCAAGACTCCCACGGAGGTTCAGTTC	chr4	28695	0.9999998455736795
chr4:5613-5648	CCTGGCACACTCAAGACTCCCACGGAGGTTCAGTTC	CCTGGCACACTCAAGACTCCCACGGAGGTTCAGTTC	chr4	15502	0.9999998455736795
chr4:5613-5648	CCTGGCACACTCAAGACTCCCACGGAGGTTCAGTTC	CCTGGCACACTCAAGACTCCCACGGAGGTTCAGTTC	chr4	64968	0.9999998455736795
chr4:6323-6358	GCATTCCGGAGCCCAGGGTCCAGATTTGGTTTCAGA	GCATTCCGGAGCCCAGGGTCCAGATTTGGTTTCAGA	chr4	105241	0.999999915354283
chr4:6323-6358	GCATTCCGGAGCCCAGGGTCCAGATTTGGTTTCAGA	GCATTCCGGAGCCCAGGGTCCAGATTTGGTTTCAGA	chr4	88759	0.999999915354283
chr4:6323-6358	GCATTCCGGAGCCCAGGGTCCAGATTTGGTTTCAGA	GCATTCCGGAGCCCAGGGTCCAGATTTGGTTTCAGA	chr4	59078	0.999999915354283
chr4:6323-6358	GCATTCCGGAGCCCAGGGTCCAGATTTGGTTTCAGA	GCATTCCGGAGCCCAGGGTCCAGATTTGGTTTCAGA	chr4	92055	0.999999915354283
chr4:6323-6358	GCATTCCGGAGCCCAGGGTCCAGATTTGGTTTCAGA	GCATTCCGGAGCCCAGGGTCCAGATTTGGTTTCAGA	chr4	108547	0.999999915354283
chr4:6323-6358	GCATTCCGGAGCCCAGGGTCCAGATTTGGTTTCAGA	GCATTCCGGAGCCCAGGGTCCAGATTTGGTTTCAGA	chr4	72273	0.999999915354283
chr4:6323-6358	GCATTCCGGAGCCCAGGGTCCAGATTTGGTTTCAGA	GCATTCCGGAGCCCAGGGTCCAGATTTGGTTTCAGA	chr4	19508	0.999999915354283
chr4:6323-6358	GCATTCCGGAGCCCAGGGTCCAGATTTGGTTTCAGA	GCATTCCGGAGCCCAGGGTCCAGATTTGGTTTCAGA	chr4	62378	0.999999915354283
chr4:6323-6358	GCATTCCGGAGCCCAGGGTCCAGATTTGGTTTCAGA	GCATTCCGGAGCCCAGGGTCCAGATTTGGTTTCAGA	chr4	98648	0.999999915354283
chr4:6323-6358	GCATTCCGGAGCCCAGGGTCCAGATTTGGTTTCAGA	GCATTCCGGAGCCCAGGGTCCAGATTTGGTTTCAGA	chr4	101945	0.999999915354283
chr4:6323-6358	GCATTCCGGAGCCCAGGGTCCAGATTTGGTTTCAGA	GCATTCCGGAGCCCAGGGTCCAGATTTGGTTTCAGA	chr4	9619	0.999999915354283
chr4:6323-6358	GCATTCCGGAGCCCAGGGTCCAGATTTGGTTTCAGA	GCATTCCGGAGCCCAGGGTCCAGATTTGGTTTCAGA	chr4	65678	0.999999915354283
chr4:6323-6358	GCATTCCGGAGCCCAGGGTCCAGATTTGGTTTCAGA	GCATTCCGGAGCCCAGGGTCCAGATTTGGTTTCAGA	chr4	32701	0.999999915354283
chr4:6323-6358	GCATTCCGGAGCCCAGGGTCCAGATTTGGTTTCAGA	GCATTCCGGAGCCCAGGGTCCAGATTTGGTTTCAGA	chr4	78866	0.999999915354283
chr4:6323-6358	GCATTCCGGAGCCCAGGGTCCAGATTTGGTTTCAGA	GCATTCCGGAGCCCAGGGTCCAGATTTGGTTTCAGA	chr4	16212	0.999999915354283
chr4:6323-6358	GCATTCCGGAGCCCAGGGTCCAGATTTGGTTTCAGA	GCATTCCGGAGCCCAGGGTCCAGATTTGGTTTCAGA	chr4	55780	0.999999915354283
chr4:6323-6358	GCATTCCGGAGCCCAGGGTCCAGATTTGGTTTCAGA	GCATTCCGGAGCCCAGGGTCCAGATTTGGTTTCAGA	chr4	6323	0.999999915354283
chr4:6323-6358	GCATTCCGGAGCCCAGGGTCCAGATTTGGTTTCAGA	GCATTCCGGAGCCCAGGGTCCAGATTTGGTTTCAGA	chr4	95352	0.999999915354283
chr4:6323-6358	GCATTCCGGAGCCCAGGGTCCAGATTTGGTTTCAGA	GCATTCCGGAGCCCAGGGTCCAGATTTGGTTTCAGA	chr4	85461	0.999999915354283
chr4:6323-6358	GCATTCCGGAGCCCAGGGTCCAGATTTGGTTTCAGA	GCATTCCGGAGCCCAGGGTCCAGATTTGGTTTCAGA	chr4	26109	0.999999915354283
chr4:6323-6358	GCATTCCGGAGCCCAGGGTCCAGATTTGGTTTCAGA	GCATTCCGGAGCCCAGGGTCCAGATTTGGTTTCAGA	chr4	35997	0.999999915354283
chr4:6323-6358	GCATTCCGGAGCCCAGGGTCCAGATTTGGTTTCAGA	GCATTCCGGAGCCCAGGGTCCAGATTTGGTTTCAGA	chr4	22804	0.999999915354283
chr4:6323-6358	GCATTCCGGAGCCCAGGGTCCAGATTTGGTTTCAGA	GCATTCCGGAGCCCAGGGTCCAGATTTGGTTTCAGA	chr4	68975	0.999999915354283
chr4:6323-6358	GCATTCCGGAGCCCAGGGTCCAGATTTGGTTTCAGA	GCATTCCGGAGCCCAGGGTCCAGATTTGGTTTCAGA	chr4	12916	0.999999915354283
chr4:6323-6358	GCATTCCGGAGCCCAGGGTCCAGATTTGGTTTCAGA	GCATTCCGGAGCCCAGGGTCCAGATTTGGTTTCAGA	chr4	42596	0.999999915354283
chr4:6323-6358	GCATTCCGGAGCCCAGGGTCCAGATTTGGTTTCAGA	GCATTCCGGAGCCCAGGGTCCAGATTTGGTTTCAGA	chr4	52481	0.999999915354283
chr4:6323-6358	GCATTCCGGAGCCCAGGGTCCAGATTTGGTTTCAGA	GCATTCCGGAGCCCAGGGTCCAGATTTGGTTTCAGA	chr4	45891	0.999999915354283
chr4:6323-6358	GCATTCCGGAGCCCAGGGTCCAGATTTGGTTTCAGA	GCATTCCGGAGCCCAGGGTCCAGATTTGGTTTCAGA	chr4	39300	0.999999915354283
chr4:6323-6358	GCATTCCGGAGCCCAGGGTCCAGATTTGGTTTCAGA	GCATTCCGGAGCCCAGGGTCCAGATTTGGTTTCAGA	chr4	75569	0.999999915354283
chr4:6323-6358	GCATTCCGGAGCCCAGGGTCCAGATTTGGTTTCAGA	GCATTCCGGAGCCCAGGGTCCAGATTTGGTTTCAGA	chr4	29403	0.999999915354283
chr4:6323-6358	GCATTCCGGAGCCCAGGGTCCAGATTTGGTTTCAGA	GCATTCCGGAGCCCAGGGTCCAGATTTGGTTTCAGA	chr4	82163	0.999999915354283
chr4:6323-6358	GCATTCCGGAGCCCAGGGTCCAGATTTGGTTTCAGA	GCATTCCGGAGCCCAGGGTCCAGATTTGGTTTCAGA	chr4	49188	0.999999915354283
chr4:6323-6358	GCATTCCGGAGCCCAGGGTCCAGATTTGGTTTCAGA	CCGGAGTCCAGGATTCAGATCTGGTTTCAGA	chr4	102175	0.0072902517160670045
chr4:6323-6358	GCATTCCGGAGCCCAGGGTCCAGATTTGGTTTCAGA	CCGGAGTCCAGGATTCAGATCTGGTTTCAGA	chr4	6553	0.0072902517160670045
chr4:6323-6358	GCATTCCGGAGCCCAGGGTCCAGATTTGGTTTCAGA	CCGGAGTCCAGGATTCAGATCTGGTTTCAGA	chr4	49418	0.0072902517160670045
chr4:6323-6358	GCATTCCGGAGCCCAGGGTCCAGATTTGGTTTCAGA	CCGGAGTCCAGGATTCAGATCTGGTTTCAGA	chr4	32931	0.0072902517160670045
chr4:6323-6358	GCATTCCGGAGCCCAGGGTCCAGATTTGGTTTCAGA	CCGGAGTCCAGGATTCAGATCTGGTTTCAGA	chr4	39530	0.0072902517160670045
chr4:6323-6358	GCATTCCGGAGCCCAGGGTCCAGATTTGGTTTCAGA	CCGGAGTCCAGGATTCAGATCTGGTTTCAGA	chr4	56010	0.0072902517160670045
chr4:6323-6358	GCATTCCGGAGCCCAGGGTCCAGATTTGGTTTCAGA	CCGGAGTCCAGGATTCAGATCTGGTTTCAGA	chr4	59308	0.0072902517160670045
chr4:6323-6358	GCATTCCGGAGCCCAGGGTCCAGATTTGGTTTCAGA	CCGGAGTCCAGGATTCAGATCTGGTTTCAGA	chr4	23034	0.0072902517160670045
chr4:6323-6358	GCATTCCGGAGCCCAGGGTCCAGATTTGGTTTCAGA	CCGGAGTCCAGGATTCAGATCTGGTTTCAGA	chr4	72503	0.0072902517160670045
chr4:6323-6358	GCATTCCGGAGCCCAGGGTCCAGATTTGGTTTCAGA	CCGGAGTCCAGGATTCAGATCTGGTTTCAGA	chr4	69205	0.0072902517160670045
chr4:6323-6358	GCATTCCGGAGCCCAGGGTCCAGATTTGGTTTCAGA	CCGGAGTCCAGGATTCAGATCTGGTTTCAGA	chr4	62608	0.0072902517160670045
chr4:6323-6358	GCATTCCGGAGCCCAGGGTCCAGATTTGGTTTCAGA	CCGGAGTCCAGGATTCAGATCTGGTTTCAGA	chr4	98878	0.0072902517160670045
chr4:6323-6358	GCATTCCGGAGCCCAGGGTCCAGATTTGGTTTCAGA	CCGGAGTCCAGGATTCAGATCTGGTTTCAGA	chr4	95582	0.0072902517160670045
chr4:6323-6358	GCATTCCGGAGCCCAGGGTCCAGATTTGGTTTCAGA	CCGGAGTCCAGGATTCAGATCTGGTTTCAGA	chr4	26339	0.0072902517160670045
chr4:6323-6358	GCATTCCGGAGCCCAGGGTCCAGATTTGGTTTCAGA	CCGGAGTCCAGGATTCAGATCTGGTTTCAGA	chr4	88989	0.0072902517160670045
chr4:6323-6358	GCATTCCGGAGCCCAGGGTCCAGATTTGGTTTCAGA	CCGGAGTCCAGGATTCAGATCTGGTTTCAGA	chr4	42826	0.0072902517160670045
chr4:6323-6358	GCATTCCGGAGCCCAGGGTCCAGATTTGGTTTCAGA	CCGGAGTCCAGGATTCAGATCTGGTTTCAGA	chr4	85691	0.0072902517160670045
chr4:6323-6358	GCATTCCGGAGCCCAGGGTCCAGATTTGGTTTCAGA	CCGGAGTCCAGGATTCAGATCTGGTTTCAGA	chr4	105471	0.0072902517160670045
chr4:6323-6358	GCATTCCGGAGCCCAGGGTCCAGATTTGGTTTCAGA	CCGGAGTCCAGGATTCAGATCTGGTTTCAGA	chr4	82393	0.0072902517160670045
chr4:6323-6358	GCATTCCGGAGCCCAGGGTCCAGATTTGGTTTCAGA	CCGGAGTCCAGGATTCAGATCTGGTTTCAGA	chr4	75799	0.0072902517160670045
chr4:6323-6358	GCATTCCGGAGCCCAGGGTCCAGATTTGGTTTCAGA	CCGGAGTCCAGGATTCAGATCTGGTTTCAGA	chr4	19738	0.0072902517160670045
chr4:6323-6358	GCATTCCGGAGCCCAGGGTCCAGATTTGGTTTCAGA	CCGGAGTCCAGGATTCAGATCTGGTTTCAGA	chr4	65908	0.0072902517160670045
chr4:6323-6358	GCATTCCGGAGCCCAGGGTCCAGATTTGGTTTCAGA	CCGGAGTCCAGGATTCAGATCTGGTTTCAGA	chr4	108777	0.0072902517160670045
chr4:6323-6358	GCATTCCGGAGCCCAGGGTCCAGATTTGGTTTCAGA	CCGGAGTCCAGGATTCAGATCTGGTTTCAGA	chr4	52711	0.0072902517160670045
chr4:6323-6358	GCATTCCGGAGCCCAGGGTCCAGATTTGGTTTCAGA	CCGGAGTCCAGGATTCAGATCTGGTTTCAGA	chr4	9849	0.0072902517160670045
chr4:6323-6358	GCATTCCGGAGCCCAGGGTCCAGATTTGGTTTCAGA	CCGGAGTCCAGGATTCAGATCTGGTTTCAGA	chr4	13146	0.0072902517160670045
chr4:6323-6358	GCATTCCGGAGCCCAGGGTCCAGATTTGGTTTCAGA	CCGGAGTCCAGGATTCAGATCTGGTTTCAGA	chr4	46121	0.0072902517160670045
chr4:6323-6358	GCATTCCGGAGCCCAGGGTCCAGATTTGGTTTCAGA	CCGGAGTCCAGGATTCAGATCTGGTTTCAGA	chr4	92285	0.0072902517160670045
chr4:6323-6358	GCATTCCGGAGCCCAGGGTCCAGATTTGGTTTCAGA	CCGGAGTCCAGGATTCAGATCTGGTTTCAGA	chr4	79096	0.0072902517160670045
chr4:6323-6358	GCATTCCGGAGCCCAGGGTCCAGATTTGGTTTCAGA	CCGGAGTCCAGGATTCAGATCTGGTTTCAGA	chr4	29633	0.0072902517160670045
chr4:6323-6358	GCATTCCGGAGCCCAGGGTCCAGATTTGGTTTCAGA	CCGGAGTCCAGGATTCAGATCTGGTTTCAGA	chr4	16442	0.0072902517160670045
chr4:6323-6358	GCATTCCGGAGCCCAGGGTCCAGATTTGGTTTCAGA	CCGGAGTCCAGGATTCAGATCTGGTTTCAGA	chr4	36227	0.0072902517160670045
chr4:6473-6508	CCCTGCTCCTCCGAGCCTTTGAGAAGGATCGCTTTC	CCCTGCTCCTCCGAGCCTTTGAGAAGGATCGCTTTC	chr4	62528	0.9999995500705418
chr4:6473-6508	CCCTGCTCCTCCGAGCCTTTGAGAAGGATCGCTTTC	CCCTGCTCCTCCGAGCCTTTGAGAAGGATCGCTTTC	chr4	13066	0.9999995500705418
chr4:6473-6508	CCCTGCTCCTCCGAGCCTTTGAGAAGGATCGCTTTC	CCCTGCTCCTCCGAGCCTTTGAGAAGGATCGCTTTC	chr4	98798	0.9999995500705418
chr4:6473-6508	CCCTGCTCCTCCGAGCCTTTGAGAAGGATCGCTTTC	CCCTGCTCCTCCGAGCCTTTGAGAAGGATCGCTTTC	chr4	88909	0.9999995500705418
chr4:6473-6508	CCCTGCTCCTCCGAGCCTTTGAGAAGGATCGCTTTC	CCCTGCTCCTCCGAGCCTTTGAGAAGGATCGCTTTC	chr4	16362	0.9999995500705418
chr4:6473-6508	CCCTGCTCCTCCGAGCCTTTGAGAAGGATCGCTTTC	CCCTGCTCCTCCGAGCCTTTGAGAAGGATCGCTTTC	chr4	65828	0.9999995500705418
chr4:6473-6508	CCCTGCTCCTCCGAGCCTTTGAGAAGGATCGCTTTC	CCCTGCTCCTCCGAGCCTTTGAGAAGGATCGCTTTC	chr4	55930	0.9999995500705418
chr4:6473-6508	CCCTGCTCCTCCGAGCCTTTGAGAAGGATCGCTTTC	CCCTGCTCCTCCGAGCCTTTGAGAAGGATCGCTTTC	chr4	92205	0.9999995500705418
chr4:6473-6508	CCCTGCTCCTCCGAGCCTTTGAGAAGGATCGCTTTC	CCCTGCTCCTCCGAGCCTTTGAGAAGGATCGCTTTC	chr4	59228	0.9999995500705418
chr4:6473-6508	CCCTGCTCCTCCGAGCCTTTGAGAAGGATCGCTTTC	CCCTGCTCCTCCGAGCCTTTGAGAAGGATCGCTTTC	chr4	52631	0.9999995500705418
chr4:6473-6508	CCCTGCTCCTCCGAGCCTTTGAGAAGGATCGCTTTC	CCCTGCTCCTCCGAGCCTTTGAGAAGGATCGCTTTC	chr4	9769	0.9999995500705418
chr4:6473-6508	CCCTGCTCCTCCGAGCCTTTGAGAAGGATCGCTTTC	CCCTGCTCCTCCGAGCCTTTGAGAAGGATCGCTTTC	chr4	32851	0.9999995500705418
chr4:6473-6508	CCCTGCTCCTCCGAGCCTTTGAGAAGGATCGCTTTC	CCCTGCTCCTCCGAGCCTTTGAGAAGGATCGCTTTC	chr4	105391	0.9999995500705418
chr4:6473-6508	CCCTGCTCCTCCGAGCCTTTGAGAAGGATCGCTTTC	CCCTGCTCCTCCGAGCCTTTGAGAAGGATCGCTTTC	chr4	26259	0.9999995500705418
chr4:6473-6508	CCCTGCTCCTCCGAGCCTTTGAGAAGGATCGCTTTC	CCCTGCTCCTCCGAGCCTTTGAGAAGGATCGCTTTC	chr4	49338	0.9999995500705418
chr4:6473-6508	CCCTGCTCCTCCGAGCCTTTGAGAAGGATCGCTTTC	CCCTGCTCCTCCGAGCCTTTGAGAAGGATCGCTTTC	chr4	108697	0.9999995500705418
chr4:6473-6508	CCCTGCTCCTCCGAGCCTTTGAGAAGGATCGCTTTC	CCCTGCTCCTCCGAGCCTTTGAGAAGGATCGCTTTC	chr4	95502	0.9999995500705418
chr4:6473-6508	CCCTGCTCCTCCGAGCCTTTGAGAAGGATCGCTTTC	CCCTGCTCCTCCGAGCCTTTGAGAAGGATCGCTTTC	chr4	39450	0.9999995500705418
chr4:6473-6508	CCCTGCTCCTCCGAGCCTTTGAGAAGGATCGCTTTC	CCCTGCTCCTCCGAGCCTTTGAGAAGGATCGCTTTC	chr4	22954	0.9999995500705418
chr4:6473-6508	CCCTGCTCCTCCGAGCCTTTGAGAAGGATCGCTTTC	CCCTGCTCCTCCGAGCCTTTGAGAAGGATCGCTTTC	chr4	79016	0.9999995500705418
chr4:6473-6508	CCCTGCTCCTCCGAGCCTTTGAGAAGGATCGCTTTC	CCCTGCTCCTCCGAGCCTTTGAGAAGGATCGCTTTC	chr4	69125	0.9999995500705418
chr4:6473-6508	CCCTGCTCCTCCGAGCCTTTGAGAAGGATCGCTTTC	CCCTGCTCCTCCGAGCCTTTGAGAAGGATCGCTTTC	chr4	36147	0.9999995500705418
chr4:6473-6508	CCCTGCTCCTCCGAGCCTTTGAGAAGGATCGCTTTC	CCCTGCTCCTCCGAGCCTTTGAGAAGGATCGCTTTC	chr4	42746	0.9999995500705418
chr4:6473-6508	CCCTGCTCCTCCGAGCCTTTGAGAAGGATCGCTTTC	CCCTGCTCCTCCGAGCCTTTGAGAAGGATCGCTTTC	chr4	102095	0.9999995500705418
chr4:6473-6508	CCCTGCTCCTCCGAGCCTTTGAGAAGGATCGCTTTC	CCCTGCTCCTCCGAGCCTTTGAGAAGGATCGCTTTC	chr4	82313	0.9999995500705418
chr4:6473-6508	CCCTGCTCCTCCGAGCCTTTGAGAAGGATCGCTTTC	CCCTGCTCCTCCGAGCCTTTGAGAAGGATCGCTTTC	chr4	46041	0.9999995500705418
chr4:6473-6508	CCCTGCTCCTCCGAGCCTTTGAGAAGGATCGCTTTC	CCCTGCTCCTCCGAGCCTTTGAGAAGGATCGCTTTC	chr4	72423	0.9999995500705418
chr4:6473-6508	CCCTGCTCCTCCGAGCCTTTGAGAAGGATCGCTTTC	CCCTGCTCCTCCGAGCCTTTGAGAAGGATCGCTTTC	chr4	85611	0.9999995500705418
chr4:6473-6508	CCCTGCTCCTCCGAGCCTTTGAGAAGGATCGCTTTC	CCCTGCTCCTCCGAGCCTTTGAGAAGGATCGCTTTC	chr4	75719	0.9999995500705418
chr4:6473-6508	CCCTGCTCCTCCGAGCCTTTGAGAAGGATCGCTTTC	CCCTGCTCCTCCGAGCCTTTGAGAAGGATCGCTTTC	chr4	19658	0.9999995500705418
chr4:6473-6508	CCCTGCTCCTCCGAGCCTTTGAGAAGGATCGCTTTC	CCCTGCTCCTCCGAGCCTTTGAGAAGGATCGCTTTC	chr4	6473	0.9999995500705418
chr4:6473-6508	CCCTGCTCCTCCGAGCCTTTGAGAAGGATCGCTTTC	CCCTGCTCCTCCGAGCCTTTGAGAAGGATCGCTTTC	chr4	29553	0.9999995500705418
