## Supplementary Software for "Tigerfish designs oligonucleotide-based *in situ* hybridization probes targeting intervals of highly repetitive DNA at the scale of genomes": chr4_intersect.txt

chr4	86433	86469	chr4	0	100000
chr4	20480	20516	chr4	0	100000
chr4	93027	93063	chr4	0	100000
chr4	7295	7331	chr4	0	100000
chr4	53453	53489	chr4	0	100000
chr4	79838	79874	chr4	0	100000
chr4	69947	69983	chr4	0	100000
chr4	96324	96360	chr4	0	100000
chr4	106213	106249	chr4	100000	110000
chr4	109519	109555	chr4	100000	110000
chr4	63350	63386	chr4	0	100000
chr4	17184	17220	chr4	0	100000
chr4	73245	73281	chr4	0	100000
chr4	89731	89767	chr4	0	100000
chr4	10591	10627	chr4	0	100000
chr4	66650	66686	chr4	0	100000
chr4	13888	13924	chr4	0	100000
chr4	23776	23812	chr4	0	100000
chr4	83135	83171	chr4	0	100000
chr4	60050	60086	chr4	0	100000
chr4	27081	27117	chr4	0	100000
chr4	102917	102953	chr4	100000	110000
chr4	33673	33709	chr4	0	100000
chr4	50160	50196	chr4	0	100000
chr4	76541	76577	chr4	0	100000
chr4	30375	30411	chr4	0	100000
chr4	43568	43604	chr4	0	100000
chr4	36969	37005	chr4	0	100000
chr4	56752	56788	chr4	0	100000
chr4	46863	46899	chr4	0	100000
chr4	3998	4034	chr4	0	100000
chr4	99620	99656	chr4	0	100000
chr4	40272	40308	chr4	0	100000
chr4	83395	83431	chr4	0	100000
chr4	37229	37265	chr4	0	100000
chr4	89991	90027	chr4	0	100000
chr4	73505	73541	chr4	0	100000
chr4	53713	53749	chr4	0	100000
chr4	103177	103213	chr4	100000	110000
chr4	43828	43864	chr4	0	100000
chr4	93287	93323	chr4	0	100000
chr4	33933	33969	chr4	0	100000
chr4	17444	17480	chr4	0	100000
chr4	30635	30671	chr4	0	100000
chr4	7555	7591	chr4	0	100000
chr4	20740	20776	chr4	0	100000
chr4	14148	14184	chr4	0	100000
chr4	99880	99916	chr4	0	100000
chr4	96584	96620	chr4	0	100000
chr4	27341	27377	chr4	0	100000
chr4	80098	80134	chr4	0	100000
chr4	70207	70243	chr4	0	100000
chr4	109779	109815	chr4	100000	110000
chr4	50420	50456	chr4	0	100000
chr4	47123	47159	chr4	0	100000
chr4	40532	40568	chr4	0	100000
chr4	66910	66946	chr4	0	100000
chr4	106473	106509	chr4	100000	110000
chr4	60310	60346	chr4	0	100000
chr4	10851	10887	chr4	0	100000
chr4	86693	86729	chr4	0	100000
chr4	57012	57048	chr4	0	100000
chr4	4258	4294	chr4	0	100000
chr4	76801	76837	chr4	0	100000
chr4	63610	63646	chr4	0	100000
chr4	24036	24072	chr4	0	100000
chr4	10900	10936	chr4	0	100000
chr4	37278	37314	chr4	0	100000
chr4	4307	4343	chr4	0	100000
chr4	93336	93372	chr4	0	100000
chr4	43877	43913	chr4	0	100000
chr4	14197	14233	chr4	0	100000
chr4	86742	86778	chr4	0	100000
chr4	63659	63695	chr4	0	100000
chr4	70256	70292	chr4	0	100000
chr4	57061	57097	chr4	0	100000
chr4	7604	7640	chr4	0	100000
chr4	50469	50505	chr4	0	100000
chr4	83444	83480	chr4	0	100000
chr4	60359	60395	chr4	0	100000
chr4	47172	47208	chr4	0	100000
chr4	24085	24121	chr4	0	100000
chr4	20789	20825	chr4	0	100000
chr4	73554	73590	chr4	0	100000
chr4	99929	99965	chr4	0	100000
chr4	27390	27426	chr4	0	100000
chr4	53762	53798	chr4	0	100000
chr4	96633	96669	chr4	0	100000
chr4	30684	30720	chr4	0	100000
chr4	90040	90076	chr4	0	100000
chr4	109828	109864	chr4	100000	110000
chr4	33982	34018	chr4	0	100000
chr4	17493	17529	chr4	0	100000
chr4	40581	40617	chr4	0	100000
chr4	66959	66995	chr4	0	100000
chr4	80147	80183	chr4	0	100000
chr4	106522	106558	chr4	100000	110000
chr4	103226	103262	chr4	100000	110000
chr4	76850	76886	chr4	0	100000
chr4	33770	33806	chr4	0	100000
chr4	96421	96457	chr4	0	100000
chr4	70044	70080	chr4	0	100000
chr4	46960	46996	chr4	0	100000
chr4	89828	89864	chr4	0	100000
chr4	60147	60183	chr4	0	100000
chr4	30472	30508	chr4	0	100000
chr4	83232	83268	chr4	0	100000
chr4	7392	7428	chr4	0	100000
chr4	56849	56885	chr4	0	100000
chr4	63447	63483	chr4	0	100000
chr4	10688	10724	chr4	0	100000
chr4	43665	43701	chr4	0	100000
chr4	99717	99753	chr4	0	100000
chr4	53550	53586	chr4	0	100000
chr4	86530	86566	chr4	0	100000
chr4	40369	40405	chr4	0	100000
chr4	76638	76674	chr4	0	100000
chr4	37066	37102	chr4	0	100000
chr4	23873	23909	chr4	0	100000
chr4	13985	14021	chr4	0	100000
chr4	109616	109652	chr4	100000	110000
chr4	73342	73378	chr4	0	100000
chr4	93124	93160	chr4	0	100000
chr4	79935	79971	chr4	0	100000
chr4	17281	17317	chr4	0	100000
chr4	106310	106346	chr4	100000	110000
chr4	103014	103050	chr4	100000	110000
chr4	66747	66783	chr4	0	100000
chr4	50257	50293	chr4	0	100000
chr4	20577	20613	chr4	0	100000
chr4	4095	4131	chr4	0	100000
chr4	27178	27214	chr4	0	100000
chr4	34426	34462	chr4	0	100000
chr4	77294	77330	chr4	0	100000
chr4	106966	107002	chr4	100000	110000
chr4	14641	14677	chr4	0	100000
chr4	60803	60839	chr4	0	100000
chr4	17937	17973	chr4	0	100000
chr4	11344	11380	chr4	0	100000
chr4	100373	100409	chr4	100000	110000
chr4	50913	50949	chr4	0	100000
chr4	64103	64139	chr4	0	100000
chr4	57505	57541	chr4	0	100000
chr4	24529	24565	chr4	0	100000
chr4	70700	70736	chr4	0	100000
chr4	31128	31164	chr4	0	100000
chr4	103670	103706	chr4	100000	110000
chr4	47616	47652	chr4	0	100000
chr4	21233	21269	chr4	0	100000
chr4	44321	44357	chr4	0	100000
chr4	54206	54242	chr4	0	100000
chr4	4751	4787	chr4	0	100000
chr4	93780	93816	chr4	0	100000
chr4	73998	74034	chr4	0	100000
chr4	37722	37758	chr4	0	100000
chr4	8048	8084	chr4	0	100000
chr4	67403	67439	chr4	0	100000
chr4	90484	90520	chr4	0	100000
chr4	80591	80627	chr4	0	100000
chr4	87186	87222	chr4	0	100000
chr4	27834	27870	chr4	0	100000
chr4	97077	97113	chr4	0	100000
chr4	83888	83924	chr4	0	100000
chr4	41025	41061	chr4	0	100000
chr4	98872	98908	chr4	0	100000
chr4	19732	19768	chr4	0	100000
chr4	39524	39560	chr4	0	100000
chr4	92279	92315	chr4	0	100000
chr4	75793	75829	chr4	0	100000
chr4	88983	89019	chr4	0	100000
chr4	65902	65938	chr4	0	100000
chr4	105465	105501	chr4	100000	110000
chr4	16436	16472	chr4	0	100000
chr4	82387	82423	chr4	0	100000
chr4	72497	72533	chr4	0	100000
chr4	85685	85721	chr4	0	100000
chr4	36221	36257	chr4	0	100000
chr4	29627	29663	chr4	0	100000
chr4	69199	69235	chr4	0	100000
chr4	49412	49448	chr4	0	100000
chr4	26333	26369	chr4	0	100000
chr4	13140	13176	chr4	0	100000
chr4	56004	56040	chr4	0	100000
chr4	6547	6583	chr4	0	100000
chr4	9843	9879	chr4	0	100000
chr4	42820	42856	chr4	0	100000
chr4	95576	95612	chr4	0	100000
chr4	108771	108807	chr4	100000	110000
chr4	23028	23064	chr4	0	100000
chr4	102169	102205	chr4	100000	110000
chr4	62602	62638	chr4	0	100000
chr4	79090	79126	chr4	0	100000
chr4	52705	52741	chr4	0	100000
chr4	46115	46151	chr4	0	100000
chr4	59302	59338	chr4	0	100000
chr4	32925	32961	chr4	0	100000
chr4	51640	51676	chr4	0	100000
chr4	87917	87953	chr4	0	100000
chr4	101103	101139	chr4	100000	110000
chr4	81321	81357	chr4	0	100000
chr4	28564	28600	chr4	0	100000
chr4	41755	41791	chr4	0	100000
chr4	35156	35192	chr4	0	100000
chr4	12074	12110	chr4	0	100000
chr4	25267	25303	chr4	0	100000
chr4	91214	91250	chr4	0	100000
chr4	71431	71467	chr4	0	100000
chr4	38460	38496	chr4	0	100000
chr4	15371	15407	chr4	0	100000
chr4	54936	54972	chr4	0	100000
chr4	31859	31895	chr4	0	100000
chr4	104400	104436	chr4	100000	110000
chr4	84619	84655	chr4	0	100000
chr4	18667	18703	chr4	0	100000
chr4	45051	45087	chr4	0	100000
chr4	74729	74765	chr4	0	100000
chr4	68133	68169	chr4	0	100000
chr4	58236	58272	chr4	0	100000
chr4	97807	97843	chr4	0	100000
chr4	8778	8814	chr4	0	100000
chr4	61536	61572	chr4	0	100000
chr4	64837	64873	chr4	0	100000
chr4	5482	5518	chr4	0	100000
chr4	21963	21999	chr4	0	100000
chr4	107704	107740	chr4	100000	110000
chr4	78025	78061	chr4	0	100000
chr4	48346	48382	chr4	0	100000
chr4	94510	94546	chr4	0	100000
chr4	55067	55103	chr4	0	100000
chr4	94641	94677	chr4	0	100000
chr4	81452	81488	chr4	0	100000
chr4	48477	48513	chr4	0	100000
chr4	104531	104567	chr4	100000	110000
chr4	78156	78192	chr4	0	100000
chr4	74860	74896	chr4	0	100000
chr4	8909	8945	chr4	0	100000
chr4	45182	45218	chr4	0	100000
chr4	68264	68300	chr4	0	100000
chr4	31990	32026	chr4	0	100000
chr4	22094	22130	chr4	0	100000
chr4	12205	12241	chr4	0	100000
chr4	35287	35323	chr4	0	100000
chr4	41886	41922	chr4	0	100000
chr4	107835	107871	chr4	100000	110000
chr4	101234	101270	chr4	100000	110000
chr4	97938	97974	chr4	0	100000
chr4	61667	61703	chr4	0	100000
chr4	18798	18834	chr4	0	100000
chr4	71562	71598	chr4	0	100000
chr4	51771	51807	chr4	0	100000
chr4	5613	5649	chr4	0	100000
chr4	58367	58403	chr4	0	100000
chr4	91345	91381	chr4	0	100000
chr4	25398	25434	chr4	0	100000
chr4	84750	84786	chr4	0	100000
chr4	88048	88084	chr4	0	100000
chr4	38591	38627	chr4	0	100000
chr4	28695	28731	chr4	0	100000
chr4	15502	15538	chr4	0	100000
chr4	64968	65004	chr4	0	100000
chr4	105241	105277	chr4	100000	110000
chr4	88759	88795	chr4	0	100000
chr4	59078	59114	chr4	0	100000
chr4	92055	92091	chr4	0	100000
chr4	108547	108583	chr4	100000	110000
chr4	72273	72309	chr4	0	100000
chr4	19508	19544	chr4	0	100000
chr4	62378	62414	chr4	0	100000
chr4	98648	98684	chr4	0	100000
chr4	101945	101981	chr4	100000	110000
chr4	9619	9655	chr4	0	100000
chr4	65678	65714	chr4	0	100000
chr4	32701	32737	chr4	0	100000
chr4	78866	78902	chr4	0	100000
chr4	16212	16248	chr4	0	100000
chr4	55780	55816	chr4	0	100000
chr4	6323	6359	chr4	0	100000
chr4	95352	95388	chr4	0	100000
chr4	85461	85497	chr4	0	100000
chr4	26109	26145	chr4	0	100000
chr4	35997	36033	chr4	0	100000
chr4	22804	22840	chr4	0	100000
chr4	68975	69011	chr4	0	100000
chr4	12916	12952	chr4	0	100000
chr4	42596	42632	chr4	0	100000
chr4	52481	52517	chr4	0	100000
chr4	45891	45927	chr4	0	100000
chr4	39300	39336	chr4	0	100000
chr4	75569	75605	chr4	0	100000
chr4	29403	29439	chr4	0	100000
chr4	82163	82199	chr4	0	100000
chr4	49188	49224	chr4	0	100000
chr4	102175	102206	chr4	100000	110000
chr4	6553	6584	chr4	0	100000
chr4	49418	49449	chr4	0	100000
chr4	32931	32962	chr4	0	100000
chr4	39530	39561	chr4	0	100000
chr4	56010	56041	chr4	0	100000
chr4	59308	59339	chr4	0	100000
chr4	23034	23065	chr4	0	100000
chr4	72503	72534	chr4	0	100000
chr4	69205	69236	chr4	0	100000
chr4	62608	62639	chr4	0	100000
chr4	98878	98909	chr4	0	100000
chr4	95582	95613	chr4	0	100000
chr4	26339	26370	chr4	0	100000
chr4	88989	89020	chr4	0	100000
chr4	42826	42857	chr4	0	100000
chr4	85691	85722	chr4	0	100000
chr4	105471	105502	chr4	100000	110000
chr4	82393	82424	chr4	0	100000
chr4	75799	75830	chr4	0	100000
chr4	19738	19769	chr4	0	100000
chr4	65908	65939	chr4	0	100000
chr4	108777	108808	chr4	100000	110000
chr4	52711	52742	chr4	0	100000
chr4	9849	9880	chr4	0	100000
chr4	13146	13177	chr4	0	100000
chr4	46121	46152	chr4	0	100000
chr4	92285	92316	chr4	0	100000
chr4	79096	79127	chr4	0	100000
chr4	29633	29664	chr4	0	100000
chr4	16442	16473	chr4	0	100000
chr4	36227	36258	chr4	0	100000
chr4	62528	62564	chr4	0	100000
chr4	13066	13102	chr4	0	100000
chr4	98798	98834	chr4	0	100000
chr4	88909	88945	chr4	0	100000
chr4	16362	16398	chr4	0	100000
chr4	65828	65864	chr4	0	100000
chr4	55930	55966	chr4	0	100000
chr4	92205	92241	chr4	0	100000
chr4	59228	59264	chr4	0	100000
chr4	52631	52667	chr4	0	100000
chr4	9769	9805	chr4	0	100000
chr4	32851	32887	chr4	0	100000
chr4	105391	105427	chr4	100000	110000
chr4	26259	26295	chr4	0	100000
chr4	49338	49374	chr4	0	100000
chr4	108697	108733	chr4	100000	110000
chr4	95502	95538	chr4	0	100000
chr4	39450	39486	chr4	0	100000
chr4	22954	22990	chr4	0	100000
chr4	79016	79052	chr4	0	100000
chr4	69125	69161	chr4	0	100000
chr4	36147	36183	chr4	0	100000
chr4	42746	42782	chr4	0	100000
chr4	102095	102131	chr4	100000	110000
chr4	82313	82349	chr4	0	100000
chr4	46041	46077	chr4	0	100000
chr4	72423	72459	chr4	0	100000
chr4	85611	85647	chr4	0	100000
chr4	75719	75755	chr4	0	100000
chr4	19658	19694	chr4	0	100000
chr4	6473	6509	chr4	0	100000
chr4	29553	29589	chr4	0	100000
