## Supplementary Software for "Tigerfish designs oligonucleotide-based *in situ* hybridization probes targeting intervals of highly repetitive DNA at the scale of genomes": chm13_final_probes.txt

chr4:3998-4033	chr4:507-110000	chr4:3998-109828	CGGAGTTTCTGCAGCAGGCGCAACCTCTCCTAGAAA	46.75	627	627	1.0	6.0	32.99998939576817	0.0	1.0
chr4:4095-4130	chr4:507-110000	chr4:3998-109828	CGAGGAAGAATACCGGGCTCTGCTGGAGGAGCTTTA	45.85	627	627	1.0	6.0	32.999997784916985	0.0	1.0
chr4:4258-4293	chr4:507-110000	chr4:3998-109828	GGGATTCCTGCCTTCTAGGTCTAGGCCCGGTGAGAG	46.92	627	627	1.0	6.0	32.99999588892572	0.0	1.0
chr4:4307-4342	chr4:507-110000	chr4:3998-109828	GAGAACTGCCATTCTTTCCTGGGCATCCCGGGGATC	46.99	627	627	1.0	6.0	32.99999860795736	0.0	1.0
chr4:4751-4786	chr4:507-110000	chr4:3998-109828	CGGGCAGAGATGGAGAGAGGAACGGGAGACCTAGAG	46.42	608	608	1.0	5.96969696969697	31.99999626827841	0.0	1.0
chr4:5482-5517	chr4:507-110000	chr4:3998-109828	GAGGCATCTCCTCTCTGGGGTCTCGCTCTGGTCTTC	46.89	608	608	1.0	5.96969696969697	31.99999935868299	0.0	1.0
chr4:5613-5648	chr4:507-110000	chr4:3998-109828	CCTGGCACACTCAAGACTCCCACGGAGGTTCAGTTC	46.6	608	608	1.0	5.96969696969697	31.999995058357744	0.0	1.0
chr4:6323-6358	chr4:507-110000	chr4:3998-109828	GCATTCCGGAGCCCAGGGTCCAGATTTGGTTTCAGA	46.92	608	608	1.0	5.96969696969697	32.23328534625113	0.0	1.0
chr4:6473-6508	chr4:507-110000	chr4:3998-109828	CCCTGCTCCTCCGAGCCTTTGAGAAGGATCGCTTTC	46.72	608	608	1.0	5.96969696969697	31.99998560225732	0.0	1.0
chr4:6547-6582	chr4:507-110000	chr4:3998-109828	GGCCTCCCGGAGTCCAGGATTCAGATCTGGTTTCAG	46.26	608	608	1.0	5.96969696969697	31.999974314153892	0.0	1.0
chrX:13432-13472	chrX:10524-181991	chrX:0-182000	GAGAGAGAGAGAAAGAGAGACAGAGAAAGAAGAAACGGTGC	42.64	79	79	1.0	5.0147360567058366	368.24085194473184	0.358538015688904	0.9990272962314792
chrX:13564-13600	chrX:10524-181991	chrX:0-182000	TTGTCTGTCTTGAGAATAGCATTCAACGCGACTGTGT	42.6	1120	1120	1.0	5.208916246968848	55.99958050180438	0.0	1.0
chrX:13632-13667	chrX:10524-181991	chrX:0-182000	CCTTGAGTGCCGGACGAGGTCAACATAGGCTTTCCG	46.87	1064	1064	1.0	5.1984704346204085	55.99999117619571	0.0	1.0
chrX:13668-13703	chrX:10524-181991	chrX:0-182000	TCACAGAATATGTTTGGGCAGGAAGATCGGAACACT	42.34	1064	1064	1.0	5.1984704346204085	55.99950705542153	0.0	1.0
chrX:13744-13779	chrX:10524-181991	chrX:0-182000	GTCGTCAGGGAAATGCCCGCCTCTGTGTGTGTTGTA	46.87	1064	1064	1.0	5.1984704346204085	55.99999895959262	0.0	1.0
chrX:13805-13840	chrX:10524-181991	chrX:0-182000	GGAGAGTTGGACGTAGGCCAGGTGTGAGGAGGAGAG	46.84	1064	1064	1.0	5.1984704346204085	55.99999389172096	0.0	1.0
chrX:13946-13981	chrX:10524-181991	chrX:0-182000	CGGTCCCGCTATTCCGGAATTGTGGGTTCACCTGAA	46.74	1064	1064	1.0	5.1984704346204085	55.99999051546279	0.0	1.0
chrX:14107-14142	chrX:10524-181991	chrX:0-182000	CTGGGATCCTAGTGTGTGCCCAGTCTCCTTCTCGTC	45.77	1064	1064	1.0	5.1984704346204085	55.99999040897773	0.0	1.0
chrX:14147-14182	chrX:10524-181991	chrX:0-182000	CGGGTTCCACCATCCTCCCATCCTAACGCATCGTTA	46.19	1064	1064	1.0	5.1984704346204085	55.9999830516836	0.0	1.0
chrX:14225-14260	chrX:10524-181991	chrX:0-182000	GGACCGCTTTCTGGTTTGTCAGGAAGGCAGGCTAGT	46.74	1064	1064	1.0	5.1984704346204085	55.99999613912902	0.0	1.0
chrX:14415-14450	chrX:10524-181991	chrX:0-182000	GGCAGGTGGGCATTTCTGGAGCAATACTGCCATCAA	46.2	1042	1042	1.0	5.194366722626375	56.00626755910452	0.0	1.0
chrX:15089-15124	chrX:10524-181991	chrX:0-182000	CCGCCTTGTTGAGACTTGCCACCCTGTCTTGTTGTG	46.41	1062	1062	1.0	5.198097369893676	55.9999924359628	0.0	1.0
chrX:15250-15285	chrX:10524-181991	chrX:0-182000	CACCGACCGATGAGTTCGGTGGCAAAGCTTGAGAAA	45.9	1047	1047	1.0	5.195299384443201	55.99933302808685	0.0	1.0
chrX:15442-15477	chrX:10524-181991	chrX:0-182000	CGTGCCTCTCCTCCAGTGGGTCCCTCAGGTAGAATC	46.96	1064	1064	1.0	5.1984704346204085	55.99999416625634	0.0	1.0
chrX:15515-15550	chrX:10524-181991	chrX:0-182000	GAGGATGCATCCTTTGCAGGACCCGGTCTGGTACAG	46.65	1064	1064	1.0	5.1984704346204085	55.99990112536963	0.0	1.0
chrX:15574-15609	chrX:10524-181991	chrX:0-182000	GGCTTTCTGGCTTCTCCGAGGGTGTTCAGGAGTCTC	46.37	1064	1064	1.0	5.1984704346204085	55.999993056429155	0.0	1.0
chrX:15648-15683	chrX:10524-181991	chrX:0-182000	GGCACCGCTTCGCTCAATTCAGGAGTGGAGAAGGAA	46.82	1060	1060	1.0	5.197724305166947	55.99999479323071	0.0	1.0
chrX:15684-15719	chrX:10524-181991	chrX:0-182000	GCTAGAGGACCCTCTGGAGGTGGCAGGTTTAATGTC	44.85	1055	1055	1.0	5.196791643350122	55.99994741527607	0.0	1.0
chrX:15770-15810	chrX:10524-181991	chrX:0-182000	ATTTTGTAATCAACTGAAAGAAGGCAGAAGGAGTCGATGGG	42.5	1320	1320	1.0	5.2462227196418585	55.53368699301198	0.0	1.0
chrX:15811-15846	chrX:10524-181991	chrX:0-182000	CCTCTTAGGCCGGAAACCTTACAAGCATAGGACCAA	43.62	1045	1045	1.0	5.194926319716472	54.99989316447565	0.0	1.0
chrX:15847-15882	chrX:10524-181991	chrX:0-182000	GGCAGAAAAGGTCCAGAGGGTTCATGGTCCTCCGTT	46.55	1055	1055	1.0	5.196791643350122	55.99961954187586	0.0	1.0
chrX:15939-15974	chrX:10524-181991	chrX:0-182000	GTGCGCTGAGGCACTGTCACGCAAAGAGACATTCAC	46.51	1029	1029	1.0	5.1919418019026295	55.02874510376769	0.0	1.0
chrX:16015-16050	chrX:10524-181991	chrX:0-182000	CGTGCCCAAGAGGAACGGGATGACATTCAACTGGGA	46.75	1027	1027	1.0	5.1915687371759	55.64668950551958	0.0	1.0
chrX:16099-16134	chrX:10524-181991	chrX:0-182000	GGTGTTACTCGTGGTGGTAGAAGTGGAGGGCGTGTC	46.35	1045	1045	1.0	5.194926319716472	54.99999877306581	0.0	1.0
chrX:16167-16202	chrX:10524-181991	chrX:0-182000	CGCCTCTCAGCCTATCTGCACCATGTCTCACACGTT	46.44	1045	1045	1.0	5.194926319716472	54.999991991280744	0.0	1.0
chrX:16203-16238	chrX:10524-181991	chrX:0-182000	CAGTTGCAGCTCTTACCGTTTTGAAGGCGCACGTGG	46.82	1045	1045	1.0	5.194926319716472	54.99999847163394	0.0	1.0
chrX:16239-16274	chrX:10524-181991	chrX:0-182000	GCAAGAAGTCCTGGGCAGCACAAGAAAGTCAATCAC	43.91	949	949	1.0	5.177019212833427	54.99837570293699	0.0	1.0
chrX:16280-16315	chrX:10524-181991	chrX:0-182000	GACAGAGAGAGCAGGAGAGGAAGTGGGCCCCAGTAG	46.81	1027	1027	1.0	5.1915687371759	54.999999442657916	0.0	1.0
chrX:16328-16367	chrX:10524-181991	chrX:0-182000	GAGCGTTGGGTGGGAACGTGGCACGAGAGAGAGAAATTAT	46.97	1247	1247	1.0	5.2326058571162095	54.9999994041871	0.0	1.0
chrX:16437-16477	chrX:10524-181991	chrX:0-182000	AAGAAACTATGTTGTTTAAAATGCCAGCGGAAAGTCCATGG	42.25	1320	1320	1.0	5.2462227196418585	54.99974701164979	0.0	1.0
chrX:16482-16517	chrX:10524-181991	chrX:0-182000	GAAAGAGTCCGGCAATGGCCAGGGAGTTAGCAGCTT	46.99	1045	1045	1.0	5.194926319716472	55.99926925943971	0.0	1.0
chrX:16518-16553	chrX:10524-181991	chrX:0-182000	GGCGTAGTGTCTTCCCACTGTTTTGTCTGTCTTGAG	43.0	1064	1064	1.0	5.1984704346204085	55.99969682967482	0.0	1.0
chrX:123214-123254	chrX:10524-181991	chrX:0-182000	TGAGATTGAGAGAGAGAGAGAGAGAGAGAGAGAGAGAGAGA	42.02	5361	5361	1.0	6.0	822.9888831747554	4.76826803109418	0.9942395326646856
chrX:179284-179319	chrX:10524-181991	chrX:0-182000	CGGTCCGCTGTGACGAAGAGGTACGGGATGACATTC	46.45	19	19	1.0	5.003544114903937	52.69433824717385	0.7045674732110063	0.9868055821798978
chrX:179555-179590	chrX:10524-181991	chrX:0-182000	AATCGCGCAAAGTAGAAGTGGGCGAGAGAGTGTTGG	45.61	166	166	1.0	5.030964372318597	48.9495756865763	0.0	1.0
