## Supplementary Software for "Tigerfish designs oligonucleotide-based *in situ* hybridization probes targeting intervals of highly repetitive DNA at the scale of genomes": chr4_thresh_summ.txt

chr4:507-110000	chr4:3998-109828
chr4:507-110000	chr4:3998-109828
chr4:507-110000	chr4:3998-109828
chr4:507-110000	chr4:3998-109828
chr4:507-110000	chr4:3998-109828
chr4:507-110000	chr4:3998-109828
chr4:507-110000	chr4:3998-109828
chr4:507-110000	chr4:3998-109828
chr4:507-110000	chr4:3998-109828
chr4:507-110000	chr4:3998-109828
