## Supplementary Software for "Tigerfish designs oligonucleotide-based *in situ* hybridization probes targeting intervals of highly repetitive DNA at the scale of genomes": chrX_thresh_summ.txt

chrX:10524-181991	chrX:0-182000
chrX:10524-181991	chrX:0-182000
chrX:10524-181991	chrX:0-182000
chrX:10524-181991	chrX:0-182000
chrX:10524-181991	chrX:0-182000
chrX:10524-181991	chrX:0-182000
chrX:10524-181991	chrX:0-182000
chrX:10524-181991	chrX:0-182000
chrX:10524-181991	chrX:0-182000
chrX:10524-181991	chrX:0-182000
chrX:10524-181991	chrX:0-182000
chrX:10524-181991	chrX:0-182000
chrX:10524-181991	chrX:0-182000
chrX:10524-181991	chrX:0-182000
chrX:10524-181991	chrX:0-182000
chrX:10524-181991	chrX:0-182000
chrX:10524-181991	chrX:0-182000
chrX:10524-181991	chrX:0-182000
chrX:10524-181991	chrX:0-182000
chrX:10524-181991	chrX:0-182000
chrX:10524-181991	chrX:0-182000
chrX:10524-181991	chrX:0-182000
chrX:10524-181991	chrX:0-182000
chrX:10524-181991	chrX:0-182000
chrX:10524-181991	chrX:0-182000
chrX:10524-181991	chrX:0-182000
chrX:10524-181991	chrX:0-182000
chrX:10524-181991	chrX:0-182000
chrX:10524-181991	chrX:0-182000
chrX:10524-181991	chrX:0-182000
chrX:10524-181991	chrX:0-182000
chrX:10524-181991	chrX:0-182000
chrX:10524-181991	chrX:0-182000
chrX:10524-181991	chrX:0-182000
chrX:10524-181991	chrX:0-182000
