## Supplementary Software for "Tigerfish designs oligonucleotide-based *in situ* hybridization probes targeting intervals of highly repetitive DNA at the scale of genomes": chm13_final_probes.txt

chrX:13564-13600	chrX:10528-181991	chrX:0-182000	TTGTCTGTCTTGAGAATAGCATTCAACGCGACTGTGT	42.6	1120	1120	1.0	5.2089162469688475	55.99958050180438	0.0	1.0
chrX:13632-13667	chrX:10528-181991	chrX:0-182000	CCTTGAGTGCCGGACGAGGTCAACATAGGCTTTCCG	46.87	1064	1064	1.0	5.1984704346204085	55.99999117619571	0.0	1.0
chrX:13668-13703	chrX:10528-181991	chrX:0-182000	TCACAGAATATGTTTGGGCAGGAAGATCGGAACACT	42.34	1064	1064	1.0	5.1984704346204085	55.99950705542153	0.0	1.0
chrX:13744-13779	chrX:10528-181991	chrX:0-182000	GTCGTCAGGGAAATGCCCGCCTCTGTGTGTGTTGTA	46.87	1064	1064	1.0	5.1984704346204085	55.99999895959262	0.0	1.0
chrX:13805-13840	chrX:10528-181991	chrX:0-182000	GGAGAGTTGGACGTAGGCCAGGTGTGAGGAGGAGAG	46.84	1064	1064	1.0	5.1984704346204085	55.999993891720955	0.0	1.0
chrX:13946-13981	chrX:10528-181991	chrX:0-182000	CGGTCCCGCTATTCCGGAATTGTGGGTTCACCTGAA	46.74	1064	1064	1.0	5.1984704346204085	55.99999051546279	0.0	1.0
chrX:14107-14142	chrX:10528-181991	chrX:0-182000	CTGGGATCCTAGTGTGTGCCCAGTCTCCTTCTCGTC	45.77	1064	1064	1.0	5.1984704346204085	55.99999040897773	0.0	1.0
chrX:14147-14182	chrX:10528-181991	chrX:0-182000	CGGGTTCCACCATCCTCCCATCCTAACGCATCGTTA	46.19	1064	1064	1.0	5.1984704346204085	55.9999830516836	0.0	1.0
chrX:14225-14260	chrX:10528-181991	chrX:0-182000	GGACCGCTTTCTGGTTTGTCAGGAAGGCAGGCTAGT	46.74	1064	1064	1.0	5.1984704346204085	55.99999613912902	0.0	1.0
chrX:14415-14450	chrX:10528-181991	chrX:0-182000	GGCAGGTGGGCATTTCTGGAGCAATACTGCCATCAA	46.2	1042	1042	1.0	5.194366722626375	56.00626755910452	0.0	1.0
chrX:15089-15124	chrX:10528-181991	chrX:0-182000	CCGCCTTGTTGAGACTTGCCACCCTGTCTTGTTGTG	46.41	1062	1062	1.0	5.198097369893676	55.9999924359628	0.0	1.0
chrX:15250-15285	chrX:10528-181991	chrX:0-182000	CACCGACCGATGAGTTCGGTGGCAAAGCTTGAGAAA	45.9	1047	1047	1.0	5.195299384443201	55.99933302808685	0.0	1.0
chrX:15442-15477	chrX:10528-181991	chrX:0-182000	CGTGCCTCTCCTCCAGTGGGTCCCTCAGGTAGAATC	46.96	1064	1064	1.0	5.1984704346204085	55.99999416625634	0.0	1.0
chrX:15515-15550	chrX:10528-181991	chrX:0-182000	GAGGATGCATCCTTTGCAGGACCCGGTCTGGTACAG	46.65	1064	1064	1.0	5.1984704346204085	55.99990112536963	0.0	1.0
chrX:15574-15609	chrX:10528-181991	chrX:0-182000	GGCTTTCTGGCTTCTCCGAGGGTGTTCAGGAGTCTC	46.37	1064	1064	1.0	5.1984704346204085	55.999993056429155	0.0	1.0
chrX:15648-15683	chrX:10528-181991	chrX:0-182000	GGCACCGCTTCGCTCAATTCAGGAGTGGAGAAGGAA	46.82	1060	1060	1.0	5.197724305166947	55.99999479323071	0.0	1.0
chrX:15684-15719	chrX:10528-181991	chrX:0-182000	GCTAGAGGACCCTCTGGAGGTGGCAGGTTTAATGTC	44.85	1055	1055	1.0	5.196791643350122	55.99994741527607	0.0	1.0
chrX:15770-15810	chrX:10528-181991	chrX:0-182000	ATTTTGTAATCAACTGAAAGAAGGCAGAAGGAGTCGATGGG	42.5	1320	1320	1.0	5.2462227196418585	55.53368699301198	0.0	1.0
chrX:15811-15846	chrX:10528-181991	chrX:0-182000	CCTCTTAGGCCGGAAACCTTACAAGCATAGGACCAA	43.62	1045	1045	1.0	5.194926319716472	54.99989316447565	0.0	1.0
chrX:15847-15882	chrX:10528-181991	chrX:0-182000	GGCAGAAAAGGTCCAGAGGGTTCATGGTCCTCCGTT	46.55	1055	1055	1.0	5.196791643350122	55.99961954187586	0.0	1.0
chrX:15939-15974	chrX:10528-181991	chrX:0-182000	GTGCGCTGAGGCACTGTCACGCAAAGAGACATTCAC	46.51	1029	1029	1.0	5.1919418019026295	55.02874510376769	0.0	1.0
chrX:16015-16050	chrX:10528-181991	chrX:0-182000	CGTGCCCAAGAGGAACGGGATGACATTCAACTGGGA	46.75	1027	1027	1.0	5.1915687371759	55.64668950551958	0.0	1.0
chrX:16099-16134	chrX:10528-181991	chrX:0-182000	GGTGTTACTCGTGGTGGTAGAAGTGGAGGGCGTGTC	46.35	1045	1045	1.0	5.194926319716472	54.99999877306581	0.0	1.0
chrX:16167-16202	chrX:10528-181991	chrX:0-182000	CGCCTCTCAGCCTATCTGCACCATGTCTCACACGTT	46.44	1045	1045	1.0	5.194926319716472	54.999991991280744	0.0	1.0
chrX:16203-16238	chrX:10528-181991	chrX:0-182000	CAGTTGCAGCTCTTACCGTTTTGAAGGCGCACGTGG	46.82	1045	1045	1.0	5.194926319716472	54.99999847163394	0.0	1.0
chrX:16239-16274	chrX:10528-181991	chrX:0-182000	GCAAGAAGTCCTGGGCAGCACAAGAAAGTCAATCAC	43.91	949	949	1.0	5.177019212833427	54.99837570293699	0.0	1.0
chrX:16280-16315	chrX:10528-181991	chrX:0-182000	GACAGAGAGAGCAGGAGAGGAAGTGGGCCCCAGTAG	46.81	1027	1027	1.0	5.1915687371759	54.999999442657916	0.0	1.0
chrX:16328-16367	chrX:10528-181991	chrX:0-182000	GAGCGTTGGGTGGGAACGTGGCACGAGAGAGAGAAATTAT	46.97	1247	1247	1.0	5.2326058571162095	54.9999994041871	0.0	1.0
chrX:16437-16477	chrX:10528-181991	chrX:0-182000	AAGAAACTATGTTGTTTAAAATGCCAGCGGAAAGTCCATGG	42.25	1320	1320	1.0	5.2462227196418585	54.99974701164979	0.0	1.0
chrX:16482-16517	chrX:10528-181991	chrX:0-182000	GAAAGAGTCCGGCAATGGCCAGGGAGTTAGCAGCTT	46.99	1045	1045	1.0	5.194926319716472	55.99926925943971	0.0	1.0
chrX:16518-16553	chrX:10528-181991	chrX:0-182000	GGCGTAGTGTCTTCCCACTGTTTTGTCTGTCTTGAG	43.0	1064	1064	1.0	5.1984704346204085	55.999696829674825	0.0	1.0
chrX:16554-16589	chrX:10528-181991	chrX:0-182000	AATAGCATTCAACGCGACTGTGTTCCCGCAGCAGAC	46.19	1064	1064	1.0	5.1984704346204085	55.99999637275274	0.0	1.0
chrX:25243-25283	chrX:10528-181991	chrX:0-182000	AGATTGACAGAGAGAGAGAGAGAGAGAGAGAGAGAGAGAGA	42.16	5032	5032	1.0	5.938630852452903	739.4683268450958	4.1554038443735415	0.9944119536899116
chrX:28214-28254	chrX:10528-181991	chrX:0-182000	TGACAGAGAGAGAGAGAGAGAGAGAGAGAGAGAGAAAGAGA	42.25	4670	4670	1.0	5.8711061369147535	1205.3070343151144	3.5035809115257144	0.997101629595742
chrX:77924-77959	chrX:10528-181991	chrX:0-182000	CGCACCGCTTCGCTCAATTCAGGAGTGGAGAAGGAA	46.85	1010	1010	1.0	5.188397686998695	55.99998594795032	0.0	1.0
chrX:123214-123254	chrX:10528-181991	chrX:0-182000	TGAGATTGAGAGAGAGAGAGAGAGAGAGAGAGAGAGAGAGA	42.02	5361	5361	1.0	6.0	822.9888831747554	4.76826803109418	0.9942395326646856
chrX:145014-145049	chrX:10528-181991	chrX:0-182000	GGGGAAGGGCAGGTGGGCATTTCTGGAGCAATATTG	46.32	873	873	1.0	5.162842753217683	56.003441020582684	0.0	1.0
chrX:178397-178432	chrX:10528-181991	chrX:0-182000	CACACGCCTTGTTGAGACTTGCCACCCTGTCTTGTT	46.1	844	844	1.0	5.157433314680096	55.99979471885403	0.0	1.0
chrX:178962-178997	chrX:10528-181991	chrX:0-182000	GGCACCGCTTCGCTCAATTCAGGAGTGGAGAAGGAT	46.74	1006	1006	1.0	5.187651557545234	55.999990211678096	0.0	1.0
chrX:179124-179160	chrX:10528-181991	chrX:0-182000	AGCAGAAAAGGTCCAGAGGGTTCATGGTTCTCTATTC	42.14	570	570	1.0	5.1063234471180765	55.970215958569355	0.0	1.0
