## Supplementary Software for "Tigerfish designs oligonucleotide-based *in situ* hybridization probes targeting intervals of highly repetitive DNA at the scale of genomes": chr4_probes_pre_filter.txt

chr4	3491	3526	CGGAGTTTCTGCAGCAGGCGCAACCTCTCCTAGAAA	46.75	chr4:507-110000	627	627	1.0	6.0
chr4	3588	3623	CGAGGAAGAATACCGGGCTCTGCTGGAGGAGCTTTA	45.85	chr4:507-110000	627	627	1.0	6.0
chr4	3751	3786	GGGATTCCTGCCTTCTAGGTCTAGGCCCGGTGAGAG	46.92	chr4:507-110000	627	627	1.0	6.0
chr4	3800	3835	GAGAACTGCCATTCTTTCCTGGGCATCCCGGGGATC	46.99	chr4:507-110000	627	627	1.0	6.0
chr4	4244	4279	CGGGCAGAGATGGAGAGAGGAACGGGAGACCTAGAG	46.42	chr4:507-110000	608	608	1.0	5.96969696969697
chr4	6040	6075	GGCCTCCCGGAGTCCAGGATTCAGATCTGGTTTCAG	46.26	chr4:507-110000	608	608	1.0	5.96969696969697
chr4	4975	5010	GAGGCATCTCCTCTCTGGGGTCTCGCTCTGGTCTTC	46.89	chr4:507-110000	608	608	1.0	5.96969696969697
chr4	5106	5141	CCTGGCACACTCAAGACTCCCACGGAGGTTCAGTTC	46.6	chr4:507-110000	608	608	1.0	5.96969696969697
chr4	5816	5851	GCATTCCGGAGCCCAGGGTCCAGATTTGGTTTCAGA	46.92	chr4:507-110000	608	608	1.0	5.96969696969697
chr4	5966	6001	CCCTGCTCCTCCGAGCCTTTGAGAAGGATCGCTTTC	46.72	chr4:507-110000	608	608	1.0	5.96969696969697
chr4	1441	1481	TCTTTCATCGCTTTGAAATCTGGAAAGTTCTTAGCATCCCC	42.66	chr4:507-110000	24	24	1.0	5.038277511961723
chr4	2883	2923	TATAAATCTATTGTGCCTCAAGTCAGAAGTGTGTGAGGGGA	42.37	chr4:507-110000	24	24	1.0	5.038277511961723
chr4	2764	2804	ACAGGCAAAATCCTCCCAGAATCTTGTGAGAACATAAATGA	42.17	chr4:507-110000	24	24	1.0	5.038277511961723
chr4	2683	2723	TCCTGTCTTATGTTTATTCTACTCTGCAATCCCCTAAGGCT	42.2	chr4:507-110000	24	24	1.0	5.038277511961723
chr4	2637	2677	TCCAGAAAGCCTACTTCTATTTTCCTTGCTGTAACAGAGGA	42.47	chr4:507-110000	24	24	1.0	5.038277511961723
chr4	2399	2439	ACTGTTTTAATTCTCTCCTGAAGGAGATACTGGGAGTTGGG	42.54	chr4:507-110000	24	24	1.0	5.038277511961723
chr4	2289	2329	AACTGTCATCTATATGACTCCATCATGTCCTTCAGCACTCC	42.55	chr4:507-110000	24	24	1.0	5.038277511961723
chr4	2241	2281	TTTCACTAGTGCTGTAGCAAACACTCATCTTTCTTCTCAGC	42.32	chr4:507-110000	24	24	1.0	5.038277511961723
chr4	2198	2238	ATTGTATATTTTCTTCCCCAGTTGGCTGTCTGTGGTATTGC	42.61	chr4:507-110000	24	24	1.0	5.038277511961723
chr4	1943	1983	TTTTCTTCCAATGGGGAATATTTTCTGCCTTCTCTGTGTGC	42.99	chr4:507-110000	24	24	1.0	5.038277511961723
chr4	27	67	AAAGGAAAGGTTCTGTGATCAATTATGGGACACATTGAGCT	42.32	chr4:507-110000	24	24	1.0	5.038277511961723
chr4	2122	2162	TCCCAAATATATTTTCTCTGGACTTCGCTGTGTTTCCAAGT	42.09	chr4:507-110000	24	24	1.0	5.038277511961723
chr4	827	867	TTTAAAATTAAAATCCCAGGTTCCGCGTATACATGCCATGC	42.21	chr4:507-110000	24	24	1.0	5.038277511961723
chr4	273	313	TTTATAGAATTTTGTTGGGCTGATATCAAGCCTGGCTTGGT	42.55	chr4:507-110000	24	24	1.0	5.038277511961723
chr4	2724	2763	TTTTCTCTCCCTCCCAGAATCTTAAAGTGCATTCGAACTC	42.12	chr4:507-110000	23	23	1.0	5.036682615629984
chr4	2022	2061	ACAGCACTCATCAAATCTAGCATTTAAAGACTGGCTCAGT	42.15	chr4:507-110000	23	23	1.0	5.036682615629984
chr4	76	114	TTTTCACAATTGCTCTTAACAAGCAGGTAGACCCTGAGA	42.17	chr4:507-110000	22	22	1.0	5.035087719298246
chr4	151	189	GAGAACTTTTGCTTTACAACCATGCCAATCTCACCTCAG	42.19	chr4:507-110000	22	22	1.0	5.035087719298246
chr4	1670	1708	TTTTCTGCTCCATTGTTTGCTGTTGTGTCTCTGTAGTGA	42.63	chr4:507-110000	22	22	1.0	5.035087719298246
chr4	2597	2634	TGAATATACTGTGGTCATCTCTGCTCCAGTGCAAACTG	42.27	chr4:507-110000	21	21	1.0	5.033492822966507
chr4	327	364	TTTTGGAATCAGAACGCTGTTCTTTAACTCACGGGTTG	42.13	chr4:507-110000	21	21	1.0	5.033492822966507
chr4	947	984	AAAATCCCTATGCAGAGTAAGGGGAGATGGAAGAAACG	42.12	chr4:507-110000	21	21	1.0	5.033492822966507
chr4	2066	2102	GGGGATACCGACAGCAATAGTCCAGGCTATAGATTCT	42.56	chr4:507-110000	20	20	1.0	5.031897926634769
chr4	553	588	CCCTCCTGCCGCTCCTCAATGTTGCACATCTCTGAG	46.89	chr4:507-110000	19	19	1.0	5.03030303030303
chr4	115	150	ACATGAGTAGCTTCCCCGCAGGTAACTTGAGTGCAT	44.95	chr4:507-110000	19	19	1.0	5.03030303030303
chr4	911	946	AGAGCCTGGCCCATTGACTATTCCTGCAGACCAAGA	46.06	chr4:507-110000	19	19	1.0	5.03030303030303
chr4	204	239	GCACGGGGCAGACTTCCCTACTCAAAGGCTGTGAAG	46.98	chr4:507-110000	19	19	1.0	5.03030303030303
chr4	365	400	TGAAGTTAGAAGGTGCTGGTGTGACAGCCTGACAAG	44.0	chr4:507-110000	19	19	1.0	5.03030303030303
chr4	401	436	CAGAGCGCAGCTCCAATCCCACCTTCATGCTCTCAT	46.83	chr4:507-110000	19	19	1.0	5.03030303030303
chr4	498	533	CCCAAGGCAGTCCACCGAACTTCCAAAACAGCCTTC	46.39	chr4:507-110000	19	19	1.0	5.03030303030303
chr4	617	652	GCAGTGAGAAGCAGGTGCGGTGACACATGTCTTCAC	46.15	chr4:507-110000	19	19	1.0	5.03030303030303
chr4	2476	2511	AAAATAAACTGCAGTGGACAGGCTGTAAGCCAGACT	42.77	chr4:507-110000	19	19	1.0	5.03030303030303
chr4	2841	2876	AAATCTGTGCACACTTCTGGAGACCCTTGTCATGCC	44.47	chr4:507-110000	19	19	1.0	5.03030303030303
chr4	653	688	GGACCATGAGCACCGGGTAAATCTCCTGCACAATCT	45.33	chr4:507-110000	19	19	1.0	5.03030303030303
chr4	1024	1059	GTGCTAAGGTCCCCAGGGCAAATGGCTTTTGCCTTC	46.78	chr4:507-110000	19	19	1.0	5.03030303030303
chr4	694	729	GGGGACACCTTGAGGGAGAAAGCCCCAACAACTGAT	46.67	chr4:507-110000	19	19	1.0	5.03030303030303
chr4	730	765	GGCATGCCACATGGCAGAAAGCAAAGACTTACCCTT	45.2	chr4:507-110000	19	19	1.0	5.03030303030303
chr4	2561	2596	AAAACCCTATTAAACGTCACGGACAAGGCCAGAGTT	42.71	chr4:507-110000	19	19	1.0	5.03030303030303
chr4	2805	2840	TCTGACTAGTTTGGCATTGCTTTTGGGGATCTGGGA	43.84	chr4:507-110000	19	19	1.0	5.03030303030303
chr4	875	910	CACCTGTGTGTGTGTGTGTGTTTGTGCACGCAGGAC	46.88	chr4:507-110000	19	25	0.76	3.83030303030303
