## Supplementary Software for "Tigerfish designs oligonucleotide-based *in situ* hybridization probes targeting intervals of highly repetitive DNA at the scale of genomes": chrX_probes_mer_filter.txt

chrX	112690	112730	TGAGATTGAGAGAGAGAGAGAGAGAGAGAGAGAGAGAGAGA	42.02	chrX:10524-181991	5361	5361	1.0	6.0
chrX	14719	14759	AGATTGACAGAGAGAGAGAGAGAGAGAGAGAGAGAGAGAGA	42.16	chrX:10524-181991	5032	5032	1.0	5.938630852452902
chrX	17690	17730	TGACAGAGAGAGAGAGAGAGAGAGAGAGAGAGAGAAAGAGA	42.25	chrX:10524-181991	4670	4670	1.0	5.8711061369147535
chrX	5246	5286	ATTTTGTAATCAACTGAAAGAAGGCAGAAGGAGTCGATGGG	42.5	chrX:10524-181991	1320	1320	1.0	5.2462227196418585
chrX	5913	5953	AAGAAACTATGTTGTTTAAAATGCCAGCGGAAAGTCCATGG	42.25	chrX:10524-181991	1320	1320	1.0	5.2462227196418585
chrX	5804	5843	GAGCGTTGGGTGGGAACGTGGCACGAGAGAGAGAAATTAT	46.97	chrX:10524-181991	1247	1247	1.0	5.2326058571162095
chrX	3040	3076	TTGTCTGTCTTGAGAATAGCATTCAACGCGACTGTGT	42.6	chrX:10524-181991	1120	1120	1.0	5.208916246968848
chrX	3701	3736	GGACCGCTTTCTGGTTTGTCAGGAAGGCAGGCTAGT	46.74	chrX:10524-181991	1064	1064	1.0	5.198470434620408
chrX	4991	5026	GAGGATGCATCCTTTGCAGGACCCGGTCTGGTACAG	46.65	chrX:10524-181991	1064	1064	1.0	5.198470434620408
chrX	4918	4953	CGTGCCTCTCCTCCAGTGGGTCCCTCAGGTAGAATC	46.96	chrX:10524-181991	1064	1064	1.0	5.198470434620408
chrX	6030	6065	AATAGCATTCAACGCGACTGTGTTCCCGCAGCAGAC	46.19	chrX:10524-181991	1064	1064	1.0	5.198470434620408
chrX	5994	6029	GGCGTAGTGTCTTCCCACTGTTTTGTCTGTCTTGAG	43.0	chrX:10524-181991	1064	1064	1.0	5.198470434620408
chrX	5050	5085	GGCTTTCTGGCTTCTCCGAGGGTGTTCAGGAGTCTC	46.37	chrX:10524-181991	1064	1064	1.0	5.198470434620408
chrX	3144	3179	TCACAGAATATGTTTGGGCAGGAAGATCGGAACACT	42.34	chrX:10524-181991	1064	1064	1.0	5.198470434620408
chrX	3108	3143	CCTTGAGTGCCGGACGAGGTCAACATAGGCTTTCCG	46.87	chrX:10524-181991	1064	1064	1.0	5.198470434620408
chrX	3220	3255	GTCGTCAGGGAAATGCCCGCCTCTGTGTGTGTTGTA	46.87	chrX:10524-181991	1064	1064	1.0	5.198470434620408
chrX	3281	3316	GGAGAGTTGGACGTAGGCCAGGTGTGAGGAGGAGAG	46.84	chrX:10524-181991	1064	1064	1.0	5.198470434620408
chrX	3422	3457	CGGTCCCGCTATTCCGGAATTGTGGGTTCACCTGAA	46.74	chrX:10524-181991	1064	1064	1.0	5.198470434620408
chrX	3583	3618	CTGGGATCCTAGTGTGTGCCCAGTCTCCTTCTCGTC	45.77	chrX:10524-181991	1064	1064	1.0	5.198470434620408
chrX	3623	3658	CGGGTTCCACCATCCTCCCATCCTAACGCATCGTTA	46.19	chrX:10524-181991	1064	1064	1.0	5.198470434620408
chrX	4565	4600	CCGCCTTGTTGAGACTTGCCACCCTGTCTTGTTGTG	46.41	chrX:10524-181991	1062	1062	1.0	5.198097369893676
chrX	5124	5159	GGCACCGCTTCGCTCAATTCAGGAGTGGAGAAGGAA	46.82	chrX:10524-181991	1060	1060	1.0	5.197724305166947
chrX	5160	5195	GCTAGAGGACCCTCTGGAGGTGGCAGGTTTAATGTC	44.85	chrX:10524-181991	1055	1055	1.0	5.196791643350122
chrX	5323	5358	GGCAGAAAAGGTCCAGAGGGTTCATGGTCCTCCGTT	46.55	chrX:10524-181991	1055	1055	1.0	5.196791643350122
chrX	4726	4761	CACCGACCGATGAGTTCGGTGGCAAAGCTTGAGAAA	45.9	chrX:10524-181991	1047	1047	1.0	5.195299384443201
chrX	5679	5714	CAGTTGCAGCTCTTACCGTTTTGAAGGCGCACGTGG	46.82	chrX:10524-181991	1045	1045	1.0	5.194926319716472
chrX	5287	5322	CCTCTTAGGCCGGAAACCTTACAAGCATAGGACCAA	43.62	chrX:10524-181991	1045	1045	1.0	5.194926319716472
chrX	5958	5993	GAAAGAGTCCGGCAATGGCCAGGGAGTTAGCAGCTT	46.99	chrX:10524-181991	1045	1045	1.0	5.194926319716472
chrX	5643	5678	CGCCTCTCAGCCTATCTGCACCATGTCTCACACGTT	46.44	chrX:10524-181991	1045	1045	1.0	5.194926319716472
chrX	5575	5610	GGTGTTACTCGTGGTGGTAGAAGTGGAGGGCGTGTC	46.35	chrX:10524-181991	1045	1045	1.0	5.194926319716472
chrX	3891	3926	GGCAGGTGGGCATTTCTGGAGCAATACTGCCATCAA	46.2	chrX:10524-181991	1042	1042	1.0	5.194366722626375
chrX	5415	5450	GTGCGCTGAGGCACTGTCACGCAAAGAGACATTCAC	46.51	chrX:10524-181991	1029	1029	1.0	5.1919418019026295
chrX	5756	5791	GACAGAGAGAGCAGGAGAGGAAGTGGGCCCCAGTAG	46.81	chrX:10524-181991	1027	1027	1.0	5.1915687371759
chrX	5491	5526	CGTGCCCAAGAGGAACGGGATGACATTCAACTGGGA	46.75	chrX:10524-181991	1027	1027	1.0	5.1915687371759
chrX	67400	67435	CGCACCGCTTCGCTCAATTCAGGAGTGGAGAAGGAA	46.85	chrX:10524-181991	1010	1010	1.0	5.188397686998695
chrX	168438	168473	GGCACCGCTTCGCTCAATTCAGGAGTGGAGAAGGAT	46.74	chrX:10524-181991	1006	1006	1.0	5.187651557545234
chrX	5715	5750	GCAAGAAGTCCTGGGCAGCACAAGAAAGTCAATCAC	43.91	chrX:10524-181991	949	949	1.0	5.177019212833427
chrX	134490	134525	GGGGAAGGGCAGGTGGGCATTTCTGGAGCAATATTG	46.32	chrX:10524-181991	873	873	1.0	5.162842753217683
chrX	167873	167908	CACACGCCTTGTTGAGACTTGCCACCCTGTCTTGTT	46.1	chrX:10524-181991	844	844	1.0	5.157433314680096
chrX	168600	168636	AGCAGAAAAGGTCCAGAGGGTTCATGGTTCTCTATTC	42.14	chrX:10524-181991	570	570	1.0	5.106323447118076
chrX	39494	39529	GGGGAAGGGCAGTTGGGCATTTCTGGAGCAATACTG	46.2	chrX:10524-181991	359	359	1.0	5.06696511844805
chrX	3004	3039	GGAGTTAGCAGCCTGGCGTAGTGTCTTCCCACTGTT	46.36	chrX:10524-181991	349	349	1.0	5.065099794814401
chrX	112649	112689	GAGAGCGTTGGGTGGGAACATGGCACGAGAGAGAGAAATTA	46.58	chrX:10524-181991	348	348	1.0	5.064913262451036
chrX	8365	8400	CCCGTGCGCTGAGGCACTGTCACTCAAAGAGACATT	46.98	chrX:10524-181991	343	343	1.0	5.06398060063421
chrX	148231	148266	GCAAGAAGTCCTGGGCAGCAGAAGAAAGTCAATCAC	43.63	chrX:10524-181991	261	261	1.0	5.048684946838278
chrX	67764	67799	CGCCGTGCCCAAGAGGAACGGAATGACATTCAACTG	46.4	chrX:10524-181991	235	235	1.0	5.0438351053907855
chrX	169031	169066	AATCGCGCAAAGTAGAAGTGGGCGAGAGAGTGTTGG	45.61	chrX:10524-181991	166	166	1.0	5.030964372318597
chrX	2908	2948	GAGAGAGAGAGAAAGAGAGACAGAGAAAGAAGAAACGGTGC	42.64	chrX:10524-181991	79	79	1.0	5.014736056705837
chrX	132359	132394	GCACCGACCGATGAGTTTGGTGGCAAAGCTTGAGAA	46.27	chrX:10524-181991	74	74	1.0	5.013803394889012
chrX	170036	170076	TGTTAGGTAACAGGGTAGGTATGTTAGGTAACAGGGTAGGT	42.53	chrX:10524-181991	33	33	1.0	5.006155567991047
chrX	2164	2204	AACACAATTACATTGGTTATTTCTAGAGGGCAGTGCTCAGT	42.11	chrX:10524-181991	24	24	1.0	5.004476776720762
chrX	2241	2281	ACTGATACTGAGGCAAAAGTTTGGCTTTCTTTTCTCTTCCC	42.75	chrX:10524-181991	24	24	1.0	5.004476776720762
chrX	2285	2325	TCTGATTCTTTCCTCCTTTCTTGATAGGGAGTCTTCCTCTG	42.1	chrX:10524-181991	24	24	1.0	5.004476776720762
chrX	1613	1653	CATTTCCATATATGCACTTAACAACGTGGAAAGACAAGCCC	42.12	chrX:10524-181991	24	24	1.0	5.004476776720762
chrX	279	319	ACGTCAGGCATACAGATGATACAAACTTATAACATCGCCTG	42.06	chrX:10524-181991	24	24	1.0	5.004476776720762
chrX	382	422	TTTTCATTTTCTCGATACATCAGTCTCCTTTGCCCTCTTGC	42.61	chrX:10524-181991	24	24	1.0	5.004476776720762
chrX	22	62	TTTCAAAAGAAAATATCAATCAGAGGACTGGTCAGGCAGGG	42.43	chrX:10524-181991	24	24	1.0	5.004476776720762
chrX	424	464	AGCGAAGACCTTACTCAAAGGAAACAAATGGGACAAATAGG	42.49	chrX:10524-181991	24	24	1.0	5.004476776720762
chrX	2728	2768	TGTTCTTATTAATCCATGTCCCCTTTAAAGGCACATGTGGG	42.53	chrX:10524-181991	24	24	1.0	5.004476776720762
chrX	2949	2989	TGTAGAAAACAACAATGGAAAGTCCATGGAGGTCAAAGAGT	42.18	chrX:10524-181991	24	24	1.0	5.004476776720762
chrX	169993	170033	TTTTGAGTATGGCTTCTGGCCCCTCTCTGTATATTCATACT	42.24	chrX:10524-181991	24	24	1.0	5.004476776720762
chrX	170689	170729	CATTGAGAGTTTACTTCAGTTTGGGAAAATTCCAGGGTTGC	42.23	chrX:10524-181991	24	24	1.0	5.004476776720762
chrX	168990	169030	AGTCTAGGAAACCCTATGACGTTGAGACAGAATAAGACAGG	42.14	chrX:10524-181991	24	24	1.0	5.004476776720762
chrX	170455	170495	AAGAGGAGAGAGAATTTCCTGATTATTGGGTACTGCACTGA	42.27	chrX:10524-181991	24	24	1.0	5.004476776720762
chrX	169800	169840	TTATATTTCCCACTGAGAGCATGACAGAAAGGGATACCAGT	42.34	chrX:10524-181991	24	24	1.0	5.004476776720762
chrX	169734	169774	ACCCAAAAGTGTGCTCAGGAATAGATCAATACAGCTATTCG	42.11	chrX:10524-181991	24	24	1.0	5.004476776720762
chrX	169600	169640	TGGCCTGGATCTATGAGTACAGGAAAGTGTCAATAATTCCA	42.46	chrX:10524-181991	24	24	1.0	5.004476776720762
chrX	169523	169563	TAATTCCTGCTATCCCTCAATCAGGTATCATTCCCTTTCCT	42.21	chrX:10524-181991	24	24	1.0	5.004476776720762
chrX	169443	169483	TCTACCTAACGAAACTTGAGACAAATGGAGGAGAGCAAAGG	42.93	chrX:10524-181991	24	24	1.0	5.004476776720762
chrX	169303	169343	TCCCTAGCTATGTTGATTGGATCATAGTGTCCAATATGGCG	42.79	chrX:10524-181991	24	24	1.0	5.004476776720762
chrX	767	806	CTTTCCTTTATTTGCCTTTCCTTTCCTTGACACAGGACAC	42.13	chrX:10524-181991	23	23	1.0	5.004290244357397
chrX	169184	169223	TTTTGATATGACTTGTATGCCTAATCGATCCCCTGGGAGT	42.61	chrX:10524-181991	23	23	1.0	5.004290244357397
chrX	168637	168675	CACCTGAATACAGCTAGATATTGAGCCAGGTGGATACGT	42.71	chrX:10524-181991	22	22	1.0	5.0041037119940315
chrX	169484	169522	CATAATTATCCCAGTCTTTTCTCCTGATGTGACCCCTGC	42.37	chrX:10524-181991	22	22	1.0	5.0041037119940315
chrX	168525	168563	TTTTAAATGTACTGAAGCAAGGCAGAAGGATTCGGTGGG	42.96	chrX:10524-181991	22	22	1.0	5.0041037119940315
chrX	2769	2807	CAAGAAGAACCAGACAGTCCAAGAAACCCAATCATGTTG	42.03	chrX:10524-181991	22	22	1.0	5.0041037119940315
chrX	465	503	TACTCCTCAGCAATTAGCTAAGACAAGAGGTTTCCCACC	42.94	chrX:10524-181991	22	22	1.0	5.0041037119940315
chrX	171013	171051	AAAACACAGGGTAGGAAGCAGCAGTTTTCATCTAGTAGG	42.21	chrX:10524-181991	22	22	1.0	5.0041037119940315
chrX	169641	169679	GGATAAGAGTAAAATCCAGGTACTTGGCCCATCTCAAGC	42.35	chrX:10524-181991	22	22	1.0	5.0041037119940315
chrX	168721	168758	CATTCACCTTCCACTTCAATGCACATTTAAGCGTGACC	42.69	chrX:10524-181991	21	21	1.0	5.003917179630665
chrX	170496	170533	GACAAGAAATGGTAACCCAGGTGCATTGCATTTCAAGT	42.51	chrX:10524-181991	21	21	1.0	5.003917179630665
chrX	170645	170681	GTTGTGTAGGACATCATCCTGAAGAGTCGAGAGACCT	42.55	chrX:10524-181991	20	20	1.0	5.0037306472673
chrX	171336	171372	CAGGGAGGGGCACAGTGGGGAAGATGAGGAATGACTA	46.82	chrX:10524-181991	20	20	1.0	5.0037306472673
chrX	171210	171246	GCAGAGACAACAGAAAAGAGCTATGTGTCAGTGAGCA	42.65	chrX:10524-181991	20	20	1.0	5.0037306472673
chrX	170297	170333	TTAGTGCAGAAACAAGGTTAGGGGAAGAGAGGGATCC	43.07	chrX:10524-181991	20	20	1.0	5.0037306472673
chrX	2402	2438	ACACATCCTCCAAAGTAGCTGTTATTACAAGTGCGCA	42.61	chrX:10524-181991	20	20	1.0	5.0037306472673
chrX	170910	170946	TCTGGATGCTGCCTTGGAGCTTGGCAAATATAAAATC	42.14	chrX:10524-181991	20	20	1.0	5.0037306472673
chrX	2536	2571	TGGCCTAGAACTGCCGAGCTCAAAGAATCCACCTAC	44.91	chrX:10524-181991	19	19	1.0	5.003544114903937
chrX	171409	171444	TCTGAGTCGCAGCTCCCTGAGTACAGGTGGAGAAGG	46.66	chrX:10524-181991	19	19	1.0	5.003544114903937
chrX	1355	1390	AGGCGGGAGAATCACTTGAGACCAGGAGTTCGAGTC	45.73	chrX:10524-181991	19	19	1.0	5.003544114903937
chrX	2808	2843	AGACATGGAGAGCAGAAAAGGAAGCGAGCCCGGAAG	46.56	chrX:10524-181991	19	19	1.0	5.003544114903937
chrX	2667	2702	AAAACCCAATTCCCGTAACAGCTTTCCCAACGTTGA	43.51	chrX:10524-181991	19	19	1.0	5.003544114903937
chrX	2608	2643	CTGGCCCCGGCCTTATTTCCAAAATGAAATAACTCA	42.2	chrX:10524-181991	19	19	1.0	5.003544114903937
chrX	2572	2607	CGTGACGTCCCAAAGTTGTGGAATTGCAGTGCTTCA	45.13	chrX:10524-181991	19	19	1.0	5.003544114903937
chrX	2330	2365	CCAGGCTGGAATGCTGTGGCACCTTCAAGACTCACT	46.94	chrX:10524-181991	19	19	1.0	5.003544114903937
chrX	2500	2535	TTTTGCAGAGATGGGGTTCCGCCATATTGCTCACGC	46.32	chrX:10524-181991	19	19	1.0	5.003544114903937
chrX	2366	2401	ACAGCCTCAACTTTCTGGCCTCCAGCAATCCTCCAA	46.62	chrX:10524-181991	19	19	1.0	5.003544114903937
chrX	731	766	GCGTGGCCTCAATCAGGTAGGTCTCCTTCCCCTTTT	46.44	chrX:10524-181991	19	19	1.0	5.003544114903937
chrX	168948	168983	GTTGCCTCTGGTACCTGCCTACGTCGGCAGGAATTC	46.79	chrX:10524-181991	19	19	1.0	5.003544114903937
chrX	233	268	GGAAGACGCCTCTCACCTGGGGAGGGAACAATTGAA	46.39	chrX:10524-181991	19	19	1.0	5.003544114903937
chrX	1887	1922	GAGGTTGCAGCGAGCTGATAACCTGCCAATGCACTC	46.35	chrX:10524-181991	19	19	1.0	5.003544114903937
chrX	1219	1254	GCCCACAGGCAGGGCTCCCCGTAATGTAAAACTGTA	46.71	chrX:10524-181991	19	19	1.0	5.003544114903937
chrX	169103	169138	AGAGGGAGCAGAAACCATGTGGTTGATATCCCAAAG	42.62	chrX:10524-181991	19	19	1.0	5.003544114903937
chrX	169406	169441	AAAATAACAAGCAAGGCGTGCTTCACAGCCACTTCA	43.91	chrX:10524-181991	19	19	1.0	5.003544114903937
chrX	168564	168599	CCTCTTAGGCCTGAGACGTTAAAAGCACAGGACCAA	43.77	chrX:10524-181991	19	19	1.0	5.003544114903937
chrX	1151	1186	CATGGCTGAGGAGGTGTGCGCTCTCGTTCGGTTTAG	46.93	chrX:10524-181991	19	19	1.0	5.003544114903937
chrX	168685	168720	CTCTCCCGTGTGCAGAGACACTGCCATGCAAAGAGA	46.6	chrX:10524-181991	19	19	1.0	5.003544114903937
chrX	168760	168795	CGGTCCGCTGTGACGAAGAGGTACGGGATGACATTC	46.45	chrX:10524-181991	19	19	1.0	5.003544114903937
chrX	168800	168835	GAGTGTTGCCTGATCTTGGCTTGGGGCATCTCGGAA	46.98	chrX:10524-181991	19	19	1.0	5.003544114903937
chrX	168836	168871	GTTGGCTTCTGGGTGGTGTTGGTGGTCGTCGTAGAA	46.7	chrX:10524-181991	19	19	1.0	5.003544114903937
chrX	168872	168907	GCGGAGGGTGTGATCGGATTCTTGCGTAGTTCTCTT	45.08	chrX:10524-181991	19	19	1.0	5.003544114903937
chrX	168908	168943	GCTGCCTCTCAGCTCATCTGCTCTATGTCTCACGCG	46.51	chrX:10524-181991	19	19	1.0	5.003544114903937
chrX	169344	169379	AAGAAGATTATGTCGGGTGCTAGGCCCAGGCAGTTA	44.6	chrX:10524-181991	19	19	1.0	5.003544114903937
chrX	1018	1053	AGGGAGGTCCTTCTAGTAGAGCCTTTCTGGCCTTCC	45.25	chrX:10524-181991	19	19	1.0	5.003544114903937
chrX	982	1017	TTTTGCCGCTGCCTAAGTTTTAGTTCTGGCAAGTGT	43.62	chrX:10524-181991	19	19	1.0	5.003544114903937
chrX	169067	169102	GTCCGAATGTGGCAAGAGAGGGAGCGATAGAGTGTG	45.09	chrX:10524-181991	19	19	1.0	5.003544114903937
chrX	1727	1762	GGCGAATCACAGGGTCAGGAGTTCGAGACTAGCCTG	46.14	chrX:10524-181991	19	19	1.0	5.003544114903937
chrX	169139	169174	AAAGTCGTGCGGGCTAAGGAGTCTGTAAATGGCGAG	45.36	chrX:10524-181991	19	19	1.0	5.003544114903937
chrX	2848	2883	GGGTGAGAGGGCGTTGGACCTCAATGTCGAGAGAGA	46.97	chrX:10524-181991	19	19	1.0	5.003544114903937
chrX	1802	1837	AAAATAGCTGGGTGTAGTGGCGGGTGCCTCTAATCC	45.22	chrX:10524-181991	19	19	1.0	5.003544114903937
chrX	671	706	CTACCCCATATCTGAGGTGCGACTGCGGGACGTAGA	46.67	chrX:10524-181991	19	19	1.0	5.003544114903937
chrX	1655	1690	CAAAATTTTCAGGGACTTGCCTGGGCGAGGTGGCTC	46.64	chrX:10524-181991	19	19	1.0	5.003544114903937
chrX	170802	170837	GTATGTTCTGTGGGTTCAGCTGTCCTATGGTGATGG	42.66	chrX:10524-181991	19	19	1.0	5.003544114903937
chrX	170077	170112	ATGGAACACTCAGAGAATTCTGGAGGTGGACATGGG	43.5	chrX:10524-181991	19	19	1.0	5.003544114903937
chrX	170766	170801	TCTCTTGGGGACATTTGGATTCACACTCATGGTGTT	42.53	chrX:10524-181991	19	19	1.0	5.003544114903937
chrX	171247	171282	TGCGCCTGGTTCTTGGCAAGGCACACTTGCTTAATG	46.84	chrX:10524-181991	19	19	1.0	5.003544114903937
chrX	169929	169964	GGAAAGGTCTGGCAGGCCAGAGTGGTTGGCATTACT	46.9	chrX:10524-181991	19	19	1.0	5.003544114903937
chrX	169877	169912	AAGGTCTTGGACTGGTTTTGGGACTCCCTTTGGATT	43.86	chrX:10524-181991	19	19	1.0	5.003544114903937
chrX	169841	169876	TCACCCCGAGAACCCAAGCAGAGTAAATCCCACTTC	44.95	chrX:10524-181991	19	19	1.0	5.003544114903937
chrX	504	539	CAACTTTCCCAAAGCTGCCTCTCTCCGCCCCTTCTT	46.99	chrX:10524-181991	19	19	1.0	5.003544114903937
chrX	170225	170260	CTTGTTGGCCGCCATGTTTGGAAACTGGGAGCTGAA	46.61	chrX:10524-181991	19	19	1.0	5.003544114903937
chrX	170838	170873	CCCACGCCAAAGGAGCACACTCAAACTACTAATCTC	42.98	chrX:10524-181991	19	19	1.0	5.003544114903937
chrX	583	618	GAGCCGGCTCTAGGAAGACCGGATTCCTCTCCCTTC	46.96	chrX:10524-181991	19	19	1.0	5.003544114903937
chrX	171373	171408	AATGAAACACTGGTCAATTTGGCAGGGACTCCTGAC	43.27	chrX:10524-181991	19	19	1.0	5.003544114903937
chrX	627	662	GGATTCTTTCAGCCCTCACCTCCCAGGAATGGGGAG	46.45	chrX:10524-181991	19	19	1.0	5.003544114903937
chrX	169564	169599	AAGCCTTTAAGGTAGGTCAGACTGCTGAACTGGGCT	44.68	chrX:10524-181991	19	19	1.0	5.003544114903937
chrX	170609	170644	TCTCCCTAGGGCACAGGGTACCCACTGGTTGTTGAT	46.85	chrX:10524-181991	19	19	1.0	5.003544114903937
chrX	1528	1563	CTGGGATTGCTCCATTGCACTCCATCTTGGGCATCA	45.93	chrX:10524-181991	19	19	1.0	5.003544114903937
chrX	170113	170148	CACCTGAGTGGGTGCCTTCAGAGTTGGTGTGAAAGC	46.02	chrX:10524-181991	19	19	1.0	5.003544114903937
chrX	170261	170296	GCTACTGCAGGGCATTGAGACTATGGATCTTTGCTC	43.0	chrX:10524-181991	19	19	1.0	5.003544114903937
chrX	171066	171101	AAAAGGAATGAAGGTCTGGGCTTTGAGATGTCCTCC	42.74	chrX:10524-181991	19	19	1.0	5.003544114903937
chrX	1492	1527	GATTGCTTGTGCCCAGGACTTTGCCACTGCAGTGAA	46.57	chrX:10524-181991	19	19	1.0	5.003544114903937
chrX	1923	1958	CAGCCCTGGTGACAGAGTGAGATTCCGTCTCAAACA	44.94	chrX:10524-181991	19	19	1.0	5.003544114903937
chrX	169224	169259	TTGAACATCTCCTTCGGCAAGTGGACAGGGATACAA	43.54	chrX:10524-181991	19	19	1.0	5.003544114903937
chrX	170573	170608	GGTCAAGGGTGCCACAGGATGCCATTCTGTCAGTCT	46.7	chrX:10524-181991	19	19	1.0	5.003544114903937
chrX	170534	170569	ATTGTCTGGTTTCCTCTTGCTCCCCTCAAAGAAAGG	42.85	chrX:10524-181991	19	19	1.0	5.003544114903937
chrX	170730	170765	CCTGTTCCCTGATCTCTAGGGGCATGACCTGGTTTG	45.09	chrX:10524-181991	19	19	1.0	5.003544114903937
chrX	171102	171137	TTGGTCTTTGGGAAAGTGCAGACCAGGGAACACAAA	44.46	chrX:10524-181991	19	19	1.0	5.003544114903937
chrX	171138	171173	CCAAGGAAGGCAGAAGCTGGCAAATGACATGACCCA	46.13	chrX:10524-181991	19	19	1.0	5.003544114903937
chrX	170406	170441	AATAACGGGGCGGTGGTAGTGGCCACATTATCAGGC	46.91	chrX:10524-181991	19	19	1.0	5.003544114903937
chrX	171174	171209	TCCTACAGGTTTTCCAGAAATCACCCCTAGGGAGAG	42.73	chrX:10524-181991	19	19	1.0	5.003544114903937
chrX	170370	170405	AACTAATGTCTCATCTGGAGGACCCAGGCCTAGCCA	45.31	chrX:10524-181991	19	19	1.0	5.003544114903937
chrX	170874	170909	ACAGCCTTGGGCTAGGGACTGATCAGATCTTCTAGG	44.01	chrX:10524-181991	19	19	1.0	5.003544114903937
chrX	170334	170369	TTGCCCTGGAGGTCTTGGGGCTATGTAAAACCTGAG	45.1	chrX:10524-181991	19	19	1.0	5.003544114903937
chrX	1691	1726	ACACATTTAATCCCTGGACTTTGGGAGGCCAAGGCG	45.86	chrX:10524-181991	19	20	0.95	4.753544114903937
chrX	1391	1426	CAGCCTGGCCAACATGGTGAAACGCCGTCTCTAAAC	46.43	chrX:10524-181991	24	30	0.8	4.004476776720761
chrX	1319	1354	GGCTCACGCCTGTAATCCCAGCACCTTGGAAGACTA	46.31	chrX:10524-181991	19	27	0.7037037037037037	3.5220626334224545
